# Oligosaccharyltransferase is involved in targeting to ER-associated degradation

**DOI:** 10.1101/2024.05.12.593735

**Authors:** Marina Shenkman, Navit Ogen-Shtern, Chaitanya Patel, Bella Groisman, Metsada Pasmanik-Chor, Sonya M. Schermann, Roman Körner, Gerardo Z. Lederkremer

## Abstract

Most membrane and secretory proteins undergo N-glycosylation, catalyzed by oligosaccharyltransferase (OST), a membrane-bound complex in the endoplasmic reticulum (ER). Proteins failing quality control are degraded via ER-associated degradation (ERAD), involving retrotranslocation to cytosolic proteasomes. Using SILAC proteomics, we identified OST subunits as key interactors with a misfolded ER protein bait, suggesting unexpected involvement in ERAD. Previous reports implied additional roles for OST subunits beyond N-glycosylation, such as quality control by ribophorin I. We tested OST engagement in glycoprotein and non-glycosylated protein ERAD; overexpression or partial knockdown of OST subunits interfered with ERAD in conditions that did not affect glycosylation. Effects were studied on misfolded membrane proteins, BACE476 and asialoglycoprotein receptor H2a, and the luminal α1-antitrypsin NHK variant. OST appears to participate in late ERAD stages, interacting with the E3 ligase HRD1 and facilitating retrotranslocation. Molecular dynamics simulations suggest membrane thinning by OST transmembrane domains, possibly assisting retrotranslocation via membrane distortion.
