## Supplementary Table 2 for "Oligosaccharyltransferase is involved in targeting to ER-associated degradation"

### Sheet: Sheet1
id	Protein IDs	Protein Descriptions	Peptides (seq)	Sequence Coverage [%]	Mol. Weight [kDa]	median treated	median untreated	median treated vs median untreated ratio	Ratio H/L Normalized exp1_treated	Ratio L/H Normalized exp2_treated	Ratio L/H Normalized exp3_treated	Ratio L/H Normalized exp4_treated	countif	Ratio H/L Normalized exp1_untreated	Ratio L/H Normalized exp2_untreated	Ratio L/H Normalized exp3_untreated	Ratio L/H Normalized exp4_untreated	Intensity L exp1_treated	Intensity H exp1_treated	Intensity L exp1_untreated	Intensity H exp1_untreated	Intensity L exp2_treated	Intensity H exp2_treated	Intensity L exp2_untreated	Intensity H exp2_untreated	Intensity L exp3_treated	Intensity H exp3_treated	Intensity L exp3_untreated	Intensity H exp3_untreated	Intensity L exp4_treated	Intensity H exp4_treated	Intensity L exp4_untreated	Intensity H exp4_untreated
1886	sp|Q9BVK6|TMED9_HUMAN;sp|Q7Z7H5|TMED4_HUMAN	>sp|Q9BVK6|TMED9_HUMAN Transmembrane emp24 domain-containing protein 9 OS=Homo sapiens GN=TMED9 PE=1 SV=1	5	31.3	25.104	125.42	not detected	#VALUE!		150.834		100.005	2					0	0	0	0	659160	3639.8	0	0	0	0	0	0	35769000	125710	0	0
87	sp|O14967|CLGN_HUMAN	>sp|O14967|CLGN_HUMAN Calmegin OS=Homo sapiens GN=CLGN PE=1 SV=1	4	7.2	70.038	39.7795	not detected	#VALUE!			68.1942	11.3648	2					0	0	0	0	0	0	0	0	39318	0	279890	0	575580	0	0	0
2229	sp|Q9Y2K2|QSK_HUMAN	>sp|Q9Y2K2|QSK_HUMAN Serine/threonine-protein kinase QSK OS=Homo sapiens GN=QSK PE=1 SV=3	1	1.3	139.98	10.7559	not detected	#VALUE!	0.12861	10.7559		322.831	2					142260	7266.1	0	0	505670	25248	0	0	0	0	0	0	3777600	0	0	0
547	sp|P16615|AT2A2_HUMAN;sp|O14983|AT2A1_HUMAN;sp|Q93084|AT2A3_HUMAN	>sp|P16615|AT2A2_HUMAN Sarcoplasmic/endoplasmic reticulum calcium ATPase 2 OS=Homo sapiens GN=ATP2A2 PE=1 SV=1	13	16	114.76	5.90998	not detected	#VALUE!	4.3745			7.44546	2					264910	889860	0	0	0	0	0	0	0	0	0	0	1116600	110250	180060	0
103	sp|O15258|RER1_HUMAN	>sp|O15258|RER1_HUMAN Protein RER1 OS=Homo sapiens GN=RER1 PE=1 SV=1	2	9.7	22.958	5.79432	not detected	#VALUE!			4.86098	6.72766	2					0	0	0	0	18666	0	0	0	34498	0	0	0	136770	0	0	0
2246	sp|Q9Y3A6|TMED5_HUMAN	>sp|Q9Y3A6|TMED5_HUMAN Transmembrane emp24 domain-containing protein 5 OS=Homo sapiens GN=TMED5 PE=1 SV=1	2	9.2	26.005	5.6983	not detected	#VALUE!	3.7043	7.69231			2					11436	28661	0	0	22024	0	0	0	0	0	0	0	0	0	0	0
478	sp|P11279|LAMP1_HUMAN	>sp|P11279|LAMP1_HUMAN Lysosome-associated membrane glycoprotein 1 OS=Homo sapiens GN=LAMP1 PE=1 SV=3	3	6.5	44.882	5.00119	not detected	#VALUE!			8.188	1.81439	2					0	0	0	0	0	0	0	0	59418	0	0	0	981120	482000	0	0
2025	sp|Q9NRP0|OSATC_HUMAN	>sp|Q9NRP0|OSATC_HUMAN Oligosaccharyltransferase complex subunit OSTC OS=Homo sapiens GN=OSTC PE=1 SV=1	1	8.1	16.829	4.3677	not detected	#VALUE!	2.733			6.0024	2					121150	283980	0	0	0	0	0	0	0	0	0	0	354110	0	0	0
373	sp|P05556|ITB1_HUMAN	>sp|P05556|ITB1_HUMAN Integrin beta-1 OS=Homo sapiens GN=ITGB1 PE=1 SV=2	4	5.1	88.414	4.33741	not detected	#VALUE!	4.4057			4.26913	2					23189	77736	0	0	0	0	0	0	0	0	0	0	60803	17003	0	0
1943	sp|Q9H0U3|MAGT1_HUMAN	>sp|Q9H0U3|MAGT1_HUMAN Magnesium transporter protein 1 OS=Homo sapiens GN=MAGT1 PE=1 SV=1	4	10.1	38.036	4.21529	not detected	#VALUE!			5.47855	2.95203	2					0	0	0	0	0	0	0	0	60347	0	0	0	228410	72576	0	0
818	sp|P46977|STT3A_HUMAN	>sp|P46977|STT3A_HUMAN Dolichyl-diphosphooligosaccharide--protein glycosyltransferase subunit STT3A OS=Homo sapiens GN=STT3A PE=1 SV=2	8	11.2	80.529	4.17619	not detected	#VALUE!	2.3708			5.98158	2					232610	375460	0	0	0	0	0	0	0	0	0	0	244970	0	0	0
377	sp|P06396|GELS_HUMAN	>sp|P06396|GELS_HUMAN Gelsolin OS=Homo sapiens GN=GSN PE=1 SV=1	3	4.6	85.696	3.97071	not detected	#VALUE!			5.45108	2.49035	2					0	0	0	0	0	0	0	0	92095	0	15670	0	951190	385700	0	0
1718	sp|Q96AY3|FKB10_HUMAN	>sp|Q96AY3|FKB10_HUMAN FK506-binding protein 10 OS=Homo sapiens GN=FKBP10 PE=1 SV=1	7	14.6	64.244	3.38036	not detected	#VALUE!	4.9381			1.82262	2					171270	664100	0	0	0	0	0	0	0	0	0	0	391240	194520	0	0
860	sp|P49755|TMEDA_HUMAN	>sp|P49755|TMEDA_HUMAN Transmembrane emp24 domain-containing protein 10 OS=Homo sapiens GN=TMED10 PE=1 SV=2	2	10.5	24.976	2.89056	not detected	#VALUE!	2.9493	2.83182			2					40772	102240	0	0	57214	8937.7	0	0	0	0	0	0	0	0	0	0
890	sp|P51571|SSRD_HUMAN	>sp|P51571|SSRD_HUMAN Translocon-associated protein subunit delta OS=Homo sapiens GN=SSR4 PE=1 SV=1	4	30.6	18.998	2.74944	not detected	#VALUE!	1.5859			3.91298	2					122320	132430	0	0	0	0	0	0	0	0	0	0	105580	42263	0	0
1148	sp|Q02952|AKA12_HUMAN	>sp|Q02952|AKA12_HUMAN A-kinase anchor protein 12 OS=Homo sapiens GN=AKAP12 PE=1 SV=3	3	2.2	191.48	2.04783	not detected	#VALUE!			1.89093	2.20473	2					0	0	0	0	0	0	0	0	15818	9686.1	0	0	94951	22105	0	0
970	sp|P60891|PRPS1_HUMAN;sp|P11908|PRPS2_HUMAN;sp|P21108|PRPS3_HUMAN	>sp|P60891|PRPS1_HUMAN Ribose-phosphate pyrophosphokinase 1 OS=Homo sapiens GN=PRPS1 PE=1 SV=2;>sp|P11908|PRPS2_HUMAN Ribose-phosphate pyrophosphokinase 2 OS=Homo sapiens GN=PRPS2 PE=1 SV=2;>sp|P21108|PRPS3_HUMAN Ribose-phosphate pyrophosphokinase 3 OS=Hom	4	15.7	34.834	1.97806	not detected	#VALUE!	2.2954			1.66072	2					209520	244570	0	0	0	0	0	0	0	0	0	0	6544800	2185700	0	0
1178	sp|Q08380|LG3BP_HUMAN	>sp|Q08380|LG3BP_HUMAN Galectin-3-binding protein OS=Homo sapiens GN=LGALS3BP PE=1 SV=1	4	7.9	65.33	1.82071	not detected	#VALUE!	1.5836			2.05782	2					105430	111830	0	0	0	0	0	0	0	0	0	0	98595	16977	0	0
357	sp|P16104|H2AX_HUMAN;sp|Q96QV6|H2A1A_HUMAN;sp|P04908|H2A1B_HUMAN;sp|P0C0S8|H2A1_HUMAN;sp|P20671|H2A1D_HUMAN;sp|Q6FI13|H2A2A_HUMAN;sp|Q7L7L0|H2A3_HUMAN;sp|Q93077|H2A1C_HUMAN;sp|Q16777|H2A2C_HUMAN;sp|Q9BTM1|H2AJ_HUMAN;sp|Q96KK5|H2A1H_HUMAN;sp|Q99878|H2A1J_HUMAN;sp|Q8IUE6|H2A2B_HUMAN	>sp|P16104|H2AX_HUMAN Histone H2A.x OS=Homo sapiens GN=H2AFX PE=1 SV=2;>sp|Q96QV6|H2A1A_HUMAN Histone H2A type 1-A OS=Homo sapiens GN=HIST1H2AA PE=1 SV=3;>sp|P04908|H2A1B_HUMAN Histone H2A type 1-B/E OS=Homo sapiens GN=HIST1H2AB PE=1 SV=2;>sp|P0C0S8|H2A1_H	4	29.4	15.144	1.59655	not detected	#VALUE!	1.0036	3.09473		1.59655	2					484740	387680	0	0	16037	4991.6	0	0	0	0	0	0	756460	488890	0	0
1000	sp|P61923|COPZ1_HUMAN	>sp|P61923|COPZ1_HUMAN Coatomer subunit zeta-1 OS=Homo sapiens GN=COPZ1 PE=1 SV=1	4	30.5	20.198	1.55831	not detected	#VALUE!	1.1219		1.55831	1.64612	2					38918	33441	0	0	0	0	0	0	26663	12688	0	0	51776	30897	0	0
2145	sp|Q9UHD9|UBQL2_HUMAN	>sp|Q9UHD9|UBQL2_HUMAN Ubiquilin-2 OS=Homo sapiens GN=UBQLN2 PE=1 SV=2	8	18.4	65.695	5.97729	not detected	#VALUE!		7.17206	4.26512	5.97729	3					0	0	0	0	26871	0	0	0	2024000	415570	0	0	2638300	394330	0	0
1787	sp|Q96P63|SPB12_HUMAN	>sp|Q96P63|SPB12_HUMAN Serpin B12 OS=Homo sapiens GN=SERPINB12 PE=1 SV=1	4	8.4	46.276	94.75	6.46872	14.6474			12.8497	176.65	2			6.46872		4574.4	0	0	0	0	0	17642	0	349210	0	399710	36554	1002500	0	832220	0
390	sp|P07197|NFM_HUMAN	>sp|P07197|NFM_HUMAN Neurofilament medium polypeptide OS=Homo sapiens GN=NEFM PE=1 SV=2	31	36.9	102.45	2.7515	0.323123	8.51533			2.90579	2.5972	2		0.172494	0.323123	2.01544	0	0	0	0	0	0	25546	136840	6704100	2486400	368200	1130000	67000000	28988000	8681600	3388900
389	sp|P07196|NFL_HUMAN	>sp|P07196|NFL_HUMAN Neurofilament light polypeptide OS=Homo sapiens GN=NEFL PE=1 SV=3	23	38.3	61.516	3.26146	0.401816	8.1168			3.85327	2.66966	2		0.190531	0.401816	1.58288	0	0	0	0	0	0	55953	273400	2949600	607620	253420	654220	18352000	7044200	520360	186480
427	sp|P08670|VIME_HUMAN;sp|P17661|DESM_HUMAN;sp|P41219|PERI_HUMAN	>sp|P08670|VIME_HUMAN Vimentin OS=Homo sapiens GN=VIM PE=1 SV=4	24	44.8	53.651	2.22912	0.278056	8.0168			1.90226	2.55598	2		0.278056	0.251042	1.39274	0	0	0	0	0	0	36316	104270	744100	326600	46627	166800	12857000	4832200	903050	306670
394	sp|P07307|ASGR2_HUMAN	>sp|P07307|ASGR2_HUMAN Asialoglycoprotein receptor 2 OS=Homo sapiens GN=ASGR2 PE=1 SV=2	16	75.6	35.092	78.1357	17.0984	4.56977	18.258	38.6548	395.241	117.617	4		17.0984	110.198	11.6248	184810	2318100	0	0	47426000	250890	9499300	76175	1690800	0	4947700	15577	131410000	220120	25155000	373410
356	sp|P04844|RPN2_HUMAN	>sp|P04844|RPN2_HUMAN Dolichyl-diphosphooligosaccharide--protein glycosyltransferase subunit 2 OS=Homo sapiens GN=RPN2 PE=1 SV=3	15	30.9	69.283	6.21427	1.45851	4.26069	2.6632	9.27816		6.21427	3		1.45851			393630	780690	0	0	479760	23988	196550	109610	21095	0	0	0	1061500	154080	0	0
168	sp|O60613|SEP15_HUMAN	>sp|O60613|SEP15_HUMAN 15 kDa selenoprotein OS=Homo sapiens GN=SEP15 PE=1 SV=3	4	30.9	17.64	3.76835	1.08017	3.48866			5.4019	2.13479	2				1.08017	0	0	0	0	0	0	0	0	161190	29194	0	0	1921100	881770	95451	0
1213	sp|Q13148|TADBP_HUMAN	>sp|Q13148|TADBP_HUMAN TAR DNA-binding protein 43 OS=Homo sapiens GN=TARDBP PE=1 SV=1	2	4.8	44.739	2.52954	0.758495	3.33495			2.38857	2.67051	2			0.758495		0	0	0	0	0	0	0	0	31710	34595	51694	46314	1658300	684220	0	0
1082	sp|P68431|H31_HUMAN;sp|P84243|H33_HUMAN;sp|Q16695|H31T_HUMAN;sp|Q71DI3|H32_HUMAN;sp|Q6NXT2|H3L_HUMAN	>sp|P68431|H31_HUMAN Histone H3.1 OS=Homo sapiens GN=HIST1H3A PE=1 SV=2;>sp|P84243|H33_HUMAN Histone H3.3 OS=Homo sapiens GN=H3F3A PE=1 SV=2;>sp|Q16695|H31T_HUMAN Histone H3.1t OS=Homo sapiens GN=HIST3H3 PE=1 SV=3;>sp|Q71DI3|H32_HUMAN Histone H3.2 OS=Homo	3	16.9	15.404	2.27242	0.772141	2.94301			2.31519	2.22965	2		0.378831	0.772141	6.77874	0	0	0	0	13661	0	23032	43191	578500	239760	1653700	1920000	30498000	15678000	1076800	121120
648	sp|P27824|CALX_HUMAN	>sp|P27824|CALX_HUMAN Calnexin OS=Homo sapiens GN=CANX PE=1 SV=2	38	50.7	67.567	94.8252	32.7075	2.89919	7.0307	149.528	145.881	43.7694	4		32.7075	49.4805	21.8064	1810000	10617000	0	0	26753000	41488	9460400	91121	6370800	4029.3	46143000	38531	85576000	1385800	35042000	488350
763	sp|P39656|OST48_HUMAN	>sp|P39656|OST48_HUMAN Dolichyl-diphosphooligosaccharide--protein glycosyltransferase 48 kDa subunit OS=Homo sapiens GN=DDOST PE=1 SV=3	11	29.8	48.799	7.78502	2.80583	2.77459	2.9461	7.29874	13.2777	8.2713	4		1.59139		4.02026	189750	405110	0	0	200050	12731	101910	47653	124010	7098.4	0	0	3065800	176750	205690	36463
176	sp|O60814|H2B1K_HUMAN;sp|P57053|H2BFS_HUMAN;sp|P58876|H2B1D_HUMAN;sp|Q5QNW6|H2B2F_HUMAN;sp|Q93079|H2B1H_HUMAN;sp|Q99877|H2B1N_HUMAN;sp|Q99879|H2B1M_HUMAN;sp|Q99880|H2B1L_HUMAN;sp|P62807|H2B1C_HUMAN;sp|P06899|H2B1J_HUMAN;sp|P23527|H2B1O_HUMAN;sp|P33778|H2B1B_HUMAN;sp|Q16778|H2B2E_HUMAN;sp|Q96A08|H2B1A_HUMAN;sp|Q8N257|H2B3B_HUMAN	>sp|O60814|H2B1K_HUMAN Histone H2B type 1-K OS=Homo sapiens GN=HIST1H2BK PE=1 SV=3;>sp|P57053|H2BFS_HUMAN Histone H2B type F-S OS=Homo sapiens GN=H2BFS PE=1 SV=2;>sp|P58876|H2B1D_HUMAN Histone H2B type 1-D OS=Homo sapiens GN=HIST1H2BD PE=1 SV=2;>sp|Q5QNW6|	6	41.3	13.89	1.69463	0.621543	2.72649	1.0623	8.50557		1.69463	2		0.469087	0.621543	1.39905	857260	727860	0	0	195380	33640	45399	87363	0	0	6604200	12132000	37616000	24397000	7090800	3895900
1743	sp|Q96DZ1|XTP3B_HUMAN	>sp|Q96DZ1|XTP3B_HUMAN XTP3-transactivated gene B protein OS=Homo sapiens GN=C2orf30 PE=1 SV=1	8	17.8	54.858	26.5108	10.3115	2.57099			16.5278	36.4937	2				10.3115	0	0	0	0	0	0	0	0	51878	0	9497.2	0	6787500	99758	317000	0
2081	sp|Q9NYU2|UGGG1_HUMAN;sp|Q9NYU1|UGGG2_HUMAN	>sp|Q9NYU2|UGGG1_HUMAN UDP-glucose:glycoprotein glucosyltransferase 1 OS=Homo sapiens GN=UGCGL1 PE=1 SV=3	12	9.4	177.19	3.32474	1.33647	2.48771	3.1894		3.46009		2			1.33647		93634	246580	0	0	0	0	0	0	121810	24095	41609	25813	0	0	0	0
355	sp|P04843|RPN1_HUMAN	>sp|P04843|RPN1_HUMAN Dolichyl-diphosphooligosaccharide--protein glycosyltransferase subunit 1 OS=Homo sapiens GN=RPN1 PE=1 SV=1	18	32.5	68.569	8.65661	3.54447	2.44229	3.388	7.2982	15.3692	10.015	4		3.21657		3.87237	629090	1488700	0	0	138160	0	172430	36910	146970	8447.4	0	0	8580000	874220	689380	99933
2129	sp|Q9UBV2|SE1L1_HUMAN	>sp|Q9UBV2|SE1L1_HUMAN Protein sel-1 homolog 1 OS=Homo sapiens GN=SEL1L PE=1 SV=3	9	15.7	88.754	17.3678	7.15389	2.42774			25.1598	9.57579	2			7.40028	6.90751	0	0	0	0	0	0	0	0	180890	6510.9	104050	3022.8	3578700	0	448220	6274.2
1130	sp|Q01081|U2AF1_HUMAN;sp|Q8WU68|U2AF4_HUMAN	>sp|Q01081|U2AF1_HUMAN Splicing factor U2AF 35 kDa subunit OS=Homo sapiens GN=U2AF1 PE=1 SV=3;>sp|Q8WU68|U2AF4_HUMAN Splicing factor U2AF 26 kDa subunit OS=Homo sapiens GN=U2AF1L4 PE=1 SV=2	3	13.8	27.872	2.87775	1.22011	2.3586	2.5719			3.1836	2				1.22011	128200	287010	0	0	0	0	0	0	0	0	0	0	1367100	285620	357120	47303
483	sp|P11498|PYC_HUMAN	>sp|P11498|PYC_HUMAN Pyruvate carboxylase, mitochondrial OS=Homo sapiens GN=PC PE=1 SV=2	37	37.6	129.63	1.8033	0.886682	2.03376	1.8033		0.839913	4.18008	2		0.886682	0.799105	0.952109	551580	788180	0	0	0	0	288100	282910	194660	207250	9411300	10783000	3631900	813990	2909600	2168600
1058	sp|P62988|UBIQ_HUMAN	>sp|P62988|UBIQ_HUMAN Ubiquitin OS=Homo sapiens GN=RPS27A PE=1 SV=1	5	64.5	8.5647	2.74579	1.35356	2.02857	1.0953	4.80885	2.096	3.39559	3	1.0897	0.995619	1.80953	1.61742	6160600	8934600	44310	43821	870960	271040	639610	539200	12305000	5471800	2695800	1341100	109790000	41379000	11599000	5943800
905	sp|P52597|HNRPF_HUMAN	>sp|P52597|HNRPF_HUMAN Heterogeneous nuclear ribonucleoprotein F OS=Homo sapiens GN=HNRNPF PE=1 SV=3	6	17.6	45.671	1.9789	1.01198	1.95549	1.9863		0.609793	1.9789	2			0.991277	1.03267	65673	100180	0	0	0	0	0	0	91898	149880	488160	525820	2358900	1223500	404370	341960
461	sp|P10412|H14_HUMAN	>sp|P10412|H14_HUMAN Histone H1.4 OS=Homo sapiens GN=HIST1H1E PE=1 SV=2	6	22.8	21.865	1.88911	0.978499	1.93062	0.89963		2.36233	1.88911	2	1.1384	0.634236	0.818599	1.80704	41057	32758	7530.4	8033	0	0	215240	306870	3200800	1292400	9339300	10532000	72717000	43573000	37488000	16764000
1386	sp|Q16718|NDUA5_HUMAN	>sp|Q16718|NDUA5_HUMAN NADH dehydrogenase [ubiquinone] 1 alpha subcomplex subunit 5 OS=Homo sapiens GN=NDUFA5 PE=1 SV=3	2	16.4	13.459	1.98954	1.05254	1.89022	2.6594		0.631353	1.98954	2			1.05254		13513	26968	0	0	0	0	0	0	73132	126050	108540	124630	139230	118170	0	0
900	sp|P52272|HNRPM_HUMAN	>sp|P52272|HNRPM_HUMAN Heterogeneous nuclear ribonucleoprotein M OS=Homo sapiens GN=HNRNPM PE=1 SV=3	19	26.3	77.515	2.25359	1.22066	1.84621	2.1149			2.39229	2			0.870246	1.57107	89492	132560	0	0	0	0	0	0	0	0	79339	88239	4750600	1655800	5118100	1961700
383	sp|P06733|ENOA_HUMAN;sp|P13929|ENOB_HUMAN;###REV###sp|A4D1B5|PIGEH_HUMAN	>sp|P06733|ENOA_HUMAN Alpha-enolase OS=Homo sapiens GN=ENO1 PE=1 SV=2	23	66.6	47.168	1.8657	1.02586	1.81866	0.83457	4.36529	2.8247	0.906701	2	0.83072	0.985707	1.9887	1.06602	2526900	1629600	7400.2	7477.2	8573.2	0	66921	42517	139980	45260	867410	403370	280470000	352850000	4582600	3256500
968	sp|P60842|IF4A1_HUMAN	>sp|P60842|IF4A1_HUMAN Eukaryotic initiation factor 4A-I OS=Homo sapiens GN=EIF4A1 PE=1 SV=1	20	54.7	46.153	1.72825	0.954563	1.81051	1.0976	1.95641		1.72825	2		0.954563	0.419692	1.15332	1345100	1028600	0	0	5556.2	0	57468	45731	0	0	117590	347460	12089000	7400900	229970	149900
546	sp|P16403|H12_HUMAN;sp|Q02539|H11_HUMAN;sp|P22492|H1T_HUMAN	>sp|P16403|H12_HUMAN Histone H1.2 OS=Homo sapiens GN=HIST1H1C PE=1 SV=2	6	23.5	21.364	1.98747	1.20416	1.6505			2.01853	1.95641	2			0.681896	1.72643	0	0	0	0	0	0	0	0	4266600	1857500	13214000	16286000	3778000	2116200	6725800	2796500
190	sp|O75190|DNJB6_HUMAN;sp|P25686|DNJB2_HUMAN;sp|Q8NHS0|DNJB8_HUMAN	>sp|O75190|DNJB6_HUMAN DnaJ homolog subfamily B member 6 OS=Homo sapiens GN=DNAJB6 PE=1 SV=2;>sp|P25686|DNJB2_HUMAN DnaJ homolog subfamily B member 2 OS=Homo sapiens GN=DNAJB2 PE=2 SV=3;>sp|Q8NHS0|DNJB8_HUMAN DnaJ homolog subfamily B member 8 OS=Homo sapie	2	6.4	36.087	3.061	1.93776	1.57966			1.71981	4.40218	2			1.57456	2.30097	0	0	0	0	0	0	0	0	131940	79793	84549	48088	792360	106690	130060	38212
364	sp|P05141|ADT2_HUMAN;sp|P12235|ADT1_HUMAN;sp|Q9H0C2|ADT4_HUMAN	>sp|P05141|ADT2_HUMAN ADP/ATP translocase 2 OS=Homo sapiens GN=SLC25A5 PE=1 SV=6;>sp|P12235|ADT1_HUMAN ADP/ATP translocase 1 OS=Homo sapiens GN=SLC25A4 PE=1 SV=4	8	26.8	32.895	2.06863	1.31422	1.57404	2.253	2.44582	1.88427	0.968992	3			1.31422		336000	531790	0	0	29236	3488	0	0	1904300	1040600	2835900	1949400	1886800	2230900	0	0
1171	sp|Q07065|CKAP4_HUMAN	>sp|Q07065|CKAP4_HUMAN Cytoskeleton-associated protein 4 OS=Homo sapiens GN=CKAP4 PE=1 SV=2	10	19.1	66.022	1.91797	1.2192	1.57314			2.19804	1.63789	2				1.2192	0	0	0	0	0	0	0	0	21464	10446	0	0	1838500	1245800	361330	169100
470	sp|P11021|GRP78_HUMAN	>sp|P11021|GRP78_HUMAN 78 kDa glucose-regulated protein OS=Homo sapiens GN=HSPA5 PE=1 SV=2	42	56.4	72.332	4.54518	3.0603	1.48521	3.7221	5.48637	5.36826	2.53614	4	1.9205	0.850485	4.20009	5.47675	2707500	6117000	14262	25495	9099100	1014600	601880	637550	9535800	1990500	26961000	6623600	112150000	49330000	28064000	3743400
354	sp|P04792|HSPB1_HUMAN	>sp|P04792|HSPB1_HUMAN Heat shock protein beta-1 OS=Homo sapiens GN=HSPB1 PE=1 SV=2	5	22.4	22.782	9.50192	6.43874	1.47574			4.51508	14.4888	2			6.43874		0	0	0	0	0	0	0	0	62773	0	22452	0	2321100	147710	0	0
422	sp|P08243|ASNS_HUMAN	>sp|P08243|ASNS_HUMAN Asparagine synthetase [glutamine-hydrolyzing] OS=Homo sapiens GN=ASNS PE=1 SV=4	6	12.5	64.369	1.80019	1.23107	1.46229	1.8913	1.70908	1.22976	1.90607	3		0.703087	1.23107	1.43688	103890	144950	0	0	9093.1	0	19058	23682	549910	427720	492160	386240	3042600	1616000	114130	66218
1682	sp|Q92616|GCN1L_HUMAN	>sp|Q92616|GCN1L_HUMAN Translational activator GCN1 OS=Homo sapiens GN=GCN1L1 PE=1 SV=5	10	4.6	292.74	1.53946	1.05598	1.45785	1.194		1.53946	1.93874	2			1.05598		31412	27435	0	0	0	0	0	0	12801	0	253340	192220	56054	0	0	0
848	sp|P49411|EFTU_HUMAN;###REV###sp|Q9HCG8|NCM_HUMAN	>sp|P49411|EFTU_HUMAN Elongation factor Tu, mitochondrial OS=Homo sapiens GN=TUFM PE=1 SV=2	17	41.2	49.541	1.5334	1.06035	1.44613	1.5334		0.527176	1.8663	2			0.675904	1.44479	454750	589180	0	0	0	0	0	0	82921	141760	125810	185400	5913600	3328200	1005100	526350
695	sp|P31943|HNRH1_HUMAN;sp|P55795|HNRH2_HUMAN;sp|Q9NQA5|TRPV5_HUMAN	>sp|P31943|HNRH1_HUMAN Heterogeneous nuclear ribonucleoprotein H OS=Homo sapiens GN=HNRNPH1 PE=1 SV=4;>sp|P55795|HNRH2_HUMAN Heterogeneous nuclear ribonucleoprotein H2 OS=Homo sapiens GN=HNRNPH2 PE=1 SV=1	12	28.3	49.229	1.9646	1.37266	1.43124	1.9646		0.906125	2.04311	2			1.29742	1.44789	320600	384020	0	0	0	0	0	0	120020	130470	598660	427980	10308000	5560200	3762100	2156100
1324	sp|Q15149|PLEC1_HUMAN;sp|P58107|EPIPL_HUMAN;sp|Q8WTU0|DDI1_HUMAN	>sp|Q15149|PLEC1_HUMAN Plectin-1 OS=Homo sapiens GN=PLEC1 PE=1 SV=3	13	3	531.78	6.15649	4.37579	1.40694			4.45752	7.85546	2			4.37579		0	0	0	0	0	0	0	0	848920	158800	297480	59230	1450600	20397	716530	0
1079	sp|P68363|TBA1B_HUMAN;sp|P68366|TBA4A_HUMAN;sp|Q9H853|TBA4B_HUMAN	>sp|P68363|TBA1B_HUMAN Tubulin alpha-1B chain OS=Homo sapiens GN=TUBA1B PE=1 SV=1;>sp|P68366|TBA4A_HUMAN Tubulin alpha-4A chain OS=Homo sapiens GN=TUBA4A PE=1 SV=1	21	50.3	50.151	1.50071	1.06966	1.40298	1.6388	1.40304	1.24637	1.59839	2	1.0473	1.06095	1.07838	1.42786	5703700	6951300	14304	13436	152880	36291	212200	167680	20049000	14825000	70727000	63622000	114780000	78227000	4933700	2822400
1141	sp|Q02218|ODO1_HUMAN;sp|Q9ULD0|OGDHL_HUMAN	>sp|Q02218|ODO1_HUMAN 2-oxoglutarate dehydrogenase E1 component, mitochondrial OS=Homo sapiens GN=OGDH PE=1 SV=3	7	7.1	115.93	1.59265	1.13706	1.40067	1.574		1.61129		2			1.13706		64446	97920	0	0	0	0	0	0	582440	353000	879580	696600	0	0	0	0
2139	sp|Q9UGP8|SEC63_HUMAN	>sp|Q9UGP8|SEC63_HUMAN Translocation protein SEC63 homolog OS=Homo sapiens GN=SEC63 PE=1 SV=2	4	4.9	87.996	5.27567	3.94293	1.33801			2.0211	8.53024	2			1.54631	6.33955	0	0	0	0	0	0	0	0	453230	226440	1769900	1020100	527150	65108	158550	28557
872	sp|P50454|SERPH_HUMAN	>sp|P50454|SERPH_HUMAN Serpin H1 OS=Homo sapiens GN=SERPINH1 PE=1 SV=2	12	35.4	46.44	2.01841	1.52009	1.32782	2.5757	1.53574		2.01841	3		0.827883		2.21229	150460	285540	0	0	7997.5	0	84563	94842	0	0	0	0	4235500	2363500	376290	193450
963	sp|P60468|SC61B_HUMAN	>sp|P60468|SC61B_HUMAN Protein transport protein Sec61 subunit beta OS=Homo sapiens GN=SEC61B PE=1 SV=2	2	26	9.9743	4.23358	3.28666	1.28811	1.8521			6.61507	2				3.28666	187170	269420	0	0	0	0	0	0	0	0	0	0	3215800	812510	423020	84770
1163	sp|Q05639|EF1A2_HUMAN	>sp|Q05639|EF1A2_HUMAN Elongation factor 1-alpha 2 OS=Homo sapiens GN=EEF1A2 PE=1 SV=1	12	29.2	50.47	2.18914	1.73185	1.26404			2.81389	1.56438	2			1.92123	1.54247	0	0	0	0	0	0	0	0	37800	20118	506970	261740	687630	492430	90474	55193
2126	sp|Q9UBS4|DJB11_HUMAN	>sp|Q9UBS4|DJB11_HUMAN DnaJ homolog subfamily B member 11 OS=Homo sapiens GN=DNAJB11 PE=1 SV=1	9	24.3	40.513	4.42403	3.52796	1.25399	3.586			5.26205	2				3.52796	5516.5	14661	0	0	0	0	0	0	0	0	0	0	4326600	826590	211790	29824
995	sp|P61619|S61A1_HUMAN;sp|Q9H9S3|S61A2_HUMAN	>sp|P61619|S61A1_HUMAN Protein transport protein Sec61 subunit alpha isoform 1 OS=Homo sapiens GN=SEC61A1 PE=1 SV=2;>sp|Q9H9S3|S61A2_HUMAN Protein transport protein Sec61 subunit alpha isoform 2 OS=Homo sapiens GN=SEC61A2 PE=2 SV=3	5	10.7	52.264	4.20186	3.35289	1.2532	1.793		6.03136	4.20186	3				3.35289	300670	415570	0	0	4322.6	0	0	0	22011	0	0	0	948300	169680	206220	49046
891	sp|P51572|BAP31_HUMAN	>sp|P51572|BAP31_HUMAN B-cell receptor-associated protein 31 OS=Homo sapiens GN=BCAP31 PE=1 SV=3	5	19.1	27.991	1.72286	1.45828	1.18143		1.87308	1.46582	1.72286	2			1.45828		0	0	0	0	8859.9	3866.8	0	0	144680	101050	672820	408170	1053500	697130	0	0
1071	sp|P63261|ACTG_HUMAN	>sp|P63261|ACTG_HUMAN Actin, cytoplasmic 2 OS=Homo sapiens GN=ACTG1 PE=1 SV=1	22	63.2	41.792	1.51121	1.30099	1.16159	1.416	1.60643	4.19815	1.31441	2	1.3167	1.0304	1.28528	1.60387	10559000	11111000	7777.8	9385.5	162980	70399	1535900	1070800	3621000	10228000	8856700	6665500	45526000	37996000	2394200	1192600
793	sp|P43307|SSRA_HUMAN	>sp|P43307|SSRA_HUMAN Translocon-associated protein subunit alpha OS=Homo sapiens GN=SSR1 PE=1 SV=3	3	11.9	32.235	2.81223	2.48676	1.13088	1.493	2.81571	28.9729	2.80875	3		1.23907	56.2145	2.48676	50877	58888	0	0	17340	0	42996	27234	814230	22633	1015600	20780	1707800	589420	290070	86536
680	sp|P30533|AMRP_HUMAN	>sp|P30533|AMRP_HUMAN Alpha-2-macroglobulin receptor-associated protein OS=Homo sapiens GN=LRPAP1 PE=1 SV=1	5	11.2	41.465	3.99995	3.54976	1.12682			5.14562	2.85429	2			4.93754	2.16198	0	0	0	0	0	0	0	0	208470	58292	178410	34820	2494600	961390	245320	52707
1170	sp|Q07021|C1QBP_HUMAN	>sp|Q07021|C1QBP_HUMAN Complement component 1 Q subcomponent-binding protein, mitochondrial OS=Homo sapiens GN=C1QBP PE=1 SV=1	7	46.1	31.362	1.63781	1.60804	1.01852	1.8437	1.50256		1.63781	3	1.6475			1.56858	2456900	3522000	2727	4487.7	218210	127110	0	0	0	0	0	0	91541000	67336000	16586000	7971600
539	sp|P15924|DESP_HUMAN;###REV###sp|Q9BUU2|CP068_HUMAN	>sp|P15924|DESP_HUMAN Desmoplakin OS=Homo sapiens GN=DSP PE=1 SV=3	50	17	331.77	6.61376	7.57691	0.872884	0.050047		6.61376	8.48752	2		10.8742	7.57691	7.38225	94789	0	0	0	9374.2	0	695810	0	523630	22802	1760300	146030	10973000	302900	5519800	0
2038	sp|Q9NTJ5|SAC1_HUMAN	>sp|Q9NTJ5|SAC1_HUMAN Phosphatidylinositide phosphatase SAC1 OS=Homo sapiens GN=SACM1L PE=1 SV=2	5	7.8	66.966	10.6264	12.8421	0.827464			7.15768	14.095	2			12.8421		0	0	0	0	0	0	0	0	977810	149120	7312400	570550	498670	0	270840	0
1037	sp|P62805|H4_HUMAN	>sp|P62805|H4_HUMAN Histone H4 OS=Homo sapiens GN=HIST1H4A PE=1 SV=2	5	50.5	11.367	2.50013	3.03118	0.824805	1.0869	3.82643	2.63262	2.36765	3			0.654622	5.40774	882090	750860	0	0	154120	20676	0	0	265370	87763	3225500	4235600	13380000	5838000	384590	12996
1710	sp|Q96A33|CCD47_HUMAN	>sp|Q96A33|CCD47_HUMAN Coiled-coil domain-containing protein 47 OS=Homo sapiens GN=CCDC47 PE=1 SV=1	4	5.4	55.873	3.12985	3.96245	0.789878			2.75695	3.50275	2			4.09567	3.82922	0	0	0	0	0	0	0	0	159150	0	42378	12440	137890	29926	33665	13523
202	sp|O75396|SC22B_HUMAN	>sp|O75396|SC22B_HUMAN Vesicle-trafficking protein SEC22b OS=Homo sapiens GN=SEC22B PE=1 SV=3	3	14.4	24.74	4.55725	6.14251	0.741921		5.97764	3.13686		2			6.14251		0	0	0	0	11983	0	0	0	22897	0	204750	29640	165850	0	0	0
1379	sp|Q16625|OCLN_HUMAN	>sp|Q16625|OCLN_HUMAN Occludin OS=Homo sapiens GN=OCLN PE=1 SV=1	2	4	59.143	12.4485	17.2939	0.71982			8.32917	16.5678	2			5.53067	29.0571	0	0	0	0	0	0	0	0	824100	4763	29226	2984.2	1912400	56650	1319300	0
2097	sp|Q9P035|PTAD1_HUMAN	>sp|Q9P035|PTAD1_HUMAN Protein tyrosine phosphatase-like protein PTPLAD1 OS=Homo sapiens GN=PTPLAD1 PE=1 SV=2	6	19.9	43.159	18.3712	25.7985	0.712103	4.2276	32.6232	18.3712		3		5.45673	46.1404		87786	263680	0	0	199740	0	38193	6746.1	148490	5524.8	516760	0	0	0	0	0
1284	sp|Q14257|RCN2_HUMAN	>sp|Q14257|RCN2_HUMAN Reticulocalbin-2 OS=Homo sapiens GN=RCN2 PE=1 SV=1	11	44.2	36.876	3.2921	4.76792	0.690469	3.2921		17.5562	2.46427	3			5.32708	4.20875	2119.8	17573	0	0	0	0	0	0	545350	12677	680130	123780	13108000	5984700	4879900	980940
53	sp|O00264|PGRC1_HUMAN	>sp|O00264|PGRC1_HUMAN Membrane-associated progesterone receptor component 1 OS=Homo sapiens GN=PGRMC1 PE=1 SV=3	6	31.3	21.671	6.92679	10.2303	0.677087	5.987			7.86658	2				10.2303	34304	175250	0	0	74321	0	0	0	0	0	0	0	2529900	563570	274590	9450.2
935	sp|P55072|TERA_HUMAN	>sp|P55072|TERA_HUMAN Transitional endoplasmic reticulum ATPase OS=Homo sapiens GN=VCP PE=1 SV=4	28	40.3	89.321	1.83594	3.47185	0.528808	1.4102		1.83594	2.1575	2			3.07088	3.87282	1872400	3094700	0	0	0	0	0	0	93138	44321	68496	30511	25519000	13182000	1244800	73726
1641	sp|Q8TF72|SHRM3_HUMAN	>sp|Q8TF72|SHRM3_HUMAN Protein Shroom3 OS=Homo sapiens GN=SHROOM3 PE=1 SV=1	1	0.5	216.66	10.4964	20.768	0.505411		10.28	10.4964	36.7985	3		129.708	7.60861	20.768	0	0	0	0	455070	0	386980	838.53	1813900	0	3938900	28007	2114100	57743	3945000	26744
522	sp|P14625|ENPL_HUMAN;sp|Q58FF3|ENPLL_HUMAN	>sp|P14625|ENPL_HUMAN Endoplasmin OS=Homo sapiens GN=HSP90B1 PE=1 SV=1	30	39.2	92.468	1.7037	3.45317	0.493373	1.7037		13.9929	1.39449	2			5.39986	1.50648	3308200	3199300	0	0	0	0	0	0	902700	40426	458850	56467	52472000	45204000	920210	493530
398	sp|P07355|ANXA2_HUMAN;sp|A6NMY6|AXA2L_HUMAN	>sp|P07355|ANXA2_HUMAN Annexin A2 OS=Homo sapiens GN=ANXA2 PE=1 SV=2;>sp|A6NMY6|AXA2L_HUMAN Putative annexin A2-like protein OS=Homo sapiens GN=ANXA2P2 PE=5 SV=2	11	36.9	38.604	2.402	4.92514	0.487702	1.0698		65.6168	2.402	2		4.92514	4.75692	10.1202	96303	78884	0	0	0	0	149120	33262	2156900	27117	1850500	363850	2305600	233090	802260	0
1637	sp|Q8TEM1|PO210_HUMAN	>sp|Q8TEM1|PO210_HUMAN Nuclear pore membrane glycoprotein 210 OS=Homo sapiens GN=NUP210 PE=1 SV=3	7	3.3	205.11	2.77456	6.8264	0.406445	2.5234		3.02572		2			6.8264		57636	84392	0	0	0	0	0	0	194180	47681	414970	35812	0	0	0	0
646	sp|P27797|CALR_HUMAN	>sp|P27797|CALR_HUMAN Calreticulin OS=Homo sapiens GN=CALR PE=1 SV=1	14	32.9	48.141	1.574	4.44314	0.354254	1.574		27.3179	1.40696	2			7.17051	1.71577	134970	202880	0	0	0	0	0	0	170710	0	120970	0	25914000	19394000	1215700	820270
1619	sp|Q8NFT6|DBF4B_HUMAN	>sp|Q8NFT6|DBF4B_HUMAN Protein DBF4 homolog B OS=Homo sapiens GN=DBF4B PE=1 SV=1	2	3.4	67.242	4.00882	42.8504	0.0935538	0.084158	11.2971		4.00882	2		42.8504			1237400	20470	0	0	2063000	0	1461100	19827	0	0	0	0	1992600	127790	689430	0
