## Supplementary Table 3 for "Oligosaccharyltransferase is involved in targeting to ER-associated degradation"

### Sheet: treated 3ratios
log2 ratio H/L Normalized exp1_treated	log2 ratio L/H Normalized exp2_treated	log2 ratio L/H Normalized exp3_treated	log2 ratio L/H Normalized exp4_treated	median log2 ratio treated	C: T-test Significant	N: Peptides (seq)	N: Sequence Coverage [%]	N: Mol. Weight [kDa]	N: T-test p-value	N: T-test q-value	N: T-test Difference	T: id	T: Protein IDs
1.89612	2.45585	2.42446	1.34263	2.16029		42	56.4	72.332	0.00450116	0.306943	2.02976	470	sp|P11021|GRP78_HUMAN
1.76043	2.86754	3.94197	3.32409	3.09581		18	32.5	68.569	0.0075301	0.306943	2.97351	355	sp|P04843|RPN1_HUMAN
4.19046	5.27258	8.62659	6.87795	6.07526		16	75.6	35.092	0.00755955	0.306943	6.24189	394	sp|P07307|ASGR2_HUMAN
NaN	2.84239	2.09259	2.57949	2.57949		8	18.4	65.695	0.00760178	0.306943	2.50482	2145	sp|Q9UHD9|UBQL2_HUMAN
1.55881	2.86765	3.73094	3.04811	2.95788		11	29.8	48.799	0.00856837	0.306943	2.80138	763	sp|P39656|OST48_HUMAN
0.71264	0.488552	0.317732	0.676618	0.582585		21	50.3	50.151	0.00924386	0.306943	0.548886	1079	sp|P68363|TBA1B_HUMAN;sp|P68366|TBA4A_HUMAN;sp|Q9H853|TBA4B_HUMAN
2.81367	7.22427	7.18865	5.45185	6.32025		38	50.7	67.567	0.0120582	0.306943	5.66961	648	sp|P27824|CALX_HUMAN
0.882604	0.587424	NaN	0.711771	0.711771		7	46.1	31.362	0.0135605	0.306943	0.727267	1170	sp|Q07021|C1QBP_HUMAN
0.511164	0.387921	0.184785	0.519507	0.449542		21	59.2	49.67	0.0142999	0.306943	0.400845	400	sp|P07437|TBB5_HUMAN
0.0409626	0.0747754	0.0742436	0.114051	0.0745095		5	43.6	14.865	0.0146884	0.306943	0.0760081	1039	sp|P62829|RL23_HUMAN
-0.386827	NaN	-0.529871	-0.361656	-0.386827		7	36.2	25.177	0.0147778	0.306943	-0.426118	1126	sp|Q00688|FKBP3_HUMAN
0.919378	0.77322	0.298371	0.9306	0.846299		6	12.5	64.369	0.0160718	0.306943	0.730392	422	sp|P08243|ASNS_HUMAN
0.361881	NaN	0.25135	0.397467	0.361881		6	21.5	34.452	0.0166261	0.306943	0.336899	1904	sp|Q9BYD6|RM01_HUMAN
NaN	0.905413	0.551712	0.784806	0.784806		5	19.1	27.991	0.0187558	0.321527	0.74731	891	sp|P51572|BAP31_HUMAN
NaN	3.36177	3.39182	5.20158	3.39182		1	0.5	216.66	0.0225182	0.360291	3.98506	1641	sp|Q8TF72|SHRM3_HUMAN
0.368601	NaN	0.204881	0.285407	0.285407		27	46.7	73.68	0.0261879	0.392818	0.286296	759	sp|P38646|GRP75_HUMAN
0.1956	0.499402	0.628385	0.901473	0.563894		33	47.8	70.897	0.0320985	0.446156	0.556215	472	sp|P11142|HSP7C_HUMAN;sp|P54652|HSP72_HUMAN
0.407625	0.326805	0.588292	1.07449	0.497959		36	60.5	70.051	0.0373753	0.446156	0.599302	416	sp|P08107|HSP71_HUMAN;sp|P48741|HSP77_HUMAN
0.113434	NaN	0.126266	0.0586382	0.113434		8	43.3	24.205	0.0408391	0.446156	0.0994458	1011	sp|P62241|RS8_HUMAN
1.36496	0.618938	NaN	1.01322	1.01322		12	35.4	46.44	0.0435059	0.446156	0.99904	872	sp|P50454|SERPH_HUMAN
0.4959	NaN	0.876519	1.10936	0.876519		28	40.3	89.321	0.0436745	0.446156	0.827259	935	sp|P55072|TERA_HUMAN
0.178746	NaN	0.376227	0.247748	0.247748		5	19.5	31.35	0.0437205	0.446156	0.267574	821	sp|P47756|CAPZB_HUMAN
0.805045	NaN	0.484066	0.401501	0.484066		10	21.5	51.294	0.044541	0.446156	0.563537	937	sp|P55084|ECHB_HUMAN
1.41316	3.21384	NaN	2.63558	2.63558		15	30.9	69.283	0.0448619	0.446156	2.42086	356	sp|P04844|RPN2_HUMAN
-0.426412	NaN	-0.592732	-0.918081	-0.592732		7	15.9	54.972	0.0465337	0.446156	-0.645742	243	sp|O76021|RL1D1_HUMAN
-0.522986	NaN	-0.314986	-0.244522	-0.314986		8	17.7	55.804	0.0496994	0.446156	-0.360831	490	sp|P12268|IMDH2_HUMAN;sp|P20839|IMDH1_HUMAN
2.07984	5.02783	4.19937	NaN	4.19937		6	19.9	43.159	0.0501925	0.446156	3.76901	2097	sp|Q9P035|PTAD1_HUMAN
0.120219	1.936	1.3965	1.24345	1.31997		5	50.5	11.367	0.0542043	0.464608	1.17404	1037	sp|P62805|H4_HUMAN
-0.129544	NaN	-0.295253	-0.170822	-0.170822		16	18	101.56	0.0575459	0.476242	-0.19854	484	sp|P11586|C1TC_HUMAN
0.253142	NaN	0.382701	0.621821	0.382701		30	21.4	191.61	0.0603994	0.483195	0.419222	1125	sp|Q00610|CLH1_HUMAN;sp|P53675|CLH2_HUMAN
0.220949	NaN	0.271931	0.505124	0.271931		22	42.1	70.81	0.0627087	0.485487	0.332668	510	sp|P13797|PLST_HUMAN;sp|Q14651|PLSI_HUMAN
0.131326	2.26569	1.06764	1.76366	1.41565		5	64.5	8.5647	0.0664099	0.498074	1.30708	1058	sp|P62988|UBIQ_HUMAN
1.17185	1.29032	0.914004	-0.045443	1.04293		8	26.8	32.895	0.0708887	0.501262	0.832682	364	sp|P05141|ADT2_HUMAN;sp|P12235|ADT1_HUMAN;sp|Q9H0C2|ADT4_HUMAN
0.842375	NaN	2.59248	2.07103	2.07103		5	10.7	52.264	0.0714443	0.501262	1.8353	995	sp|P61619|S61A1_HUMAN;sp|Q9H9S3|S61A2_HUMAN
0.25411	NaN	0.463032	0.17467	0.25411		8	17.9	54.15	0.0744575	0.501262	0.297271	447	sp|P09622|DLDH_HUMAN
-0.798241	NaN	-1.81164	-0.826518	-0.826518		7	48.8	14.395	0.0751893	0.501262	-1.14546	921	sp|P53999|TCP4_HUMAN
-0.0344263	0.34806	0.498851	0.399959	0.374009		8	49.1	25.898	0.0806812	0.510568	0.303111	625	sp|P25787|PSA2_HUMAN
-0.354612	NaN	-0.106348	-0.348572	-0.348572		7	36.1	24.423	0.0808399	0.510568	-0.269844	1038	sp|P62826|RAN_HUMAN
0.255803	NaN	0.622421	0.955116	0.622421		10	4.6	292.74	0.0940552	0.547617	0.611113	1682	sp|Q92616|GCN1L_HUMAN
0.344601	NaN	0.519983	1.0561	0.519983		7	14.3	57.21	0.0959299	0.547617	0.640229	828	sp|P48444|COPD_HUMAN
-0.69605	NaN	-0.275961	-0.275603	-0.275961		21	40.7	53.486	0.097209	0.547617	-0.415871	476	sp|P11182|ODB2_HUMAN
0.165944	NaN	0.639984	0.719067	0.639984		4	30.5	20.198	0.098649	0.547617	0.508332	1000	sp|P61923|COPZ1_HUMAN
0.501821	0.683854	2.06975	0.394411	0.592837		22	63.2	41.792	0.101455	0.547617	0.91246	1071	sp|P63261|ACTG_HUMAN
0.202386	0.253464	0.0561162	0.634173	0.227925		12	50	27.399	0.102531	0.547617	0.286535	971	sp|P60900|PSA6_HUMAN
-0.270608	NaN	-0.337768	-0.80488	-0.337768		14	19.7	82.704	0.10715	0.547617	-0.471085	499	sp|P13010|KU86_HUMAN
0.189666	0.881268	0.0522815	0.570357	0.380012		10	44.5	29.555	0.109583	0.547617	0.423393	624	sp|P25786|PSA1_HUMAN
0.160404	0.460965	0.101304	0.0740462	0.130854		12	62	18.502	0.111439	0.547617	0.19918	611	sp|P23528|COF1_HUMAN
0.578214	1.4935	4.85663	1.48993	1.49172		3	11.9	32.235	0.111636	0.547617	2.10457	793	sp|P43307|SSRA_HUMAN
0.228726	0.407268	0.130823	1.03694	0.317997		6	34.8	22.836	0.113523	0.547617	0.450939	857	sp|P49721|PSB2_HUMAN
1.71901	NaN	4.13391	1.30116	1.71901		11	44.2	36.876	0.114087	0.547617	2.38469	1284	sp|Q14257|RCN2_HUMAN
-0.000404044	0.71189	0.173661	0.732956	0.442776		6	38	22.949	0.119205	0.549975	0.404526	856	sp|P49720|PSB3_HUMAN
0.739675	NaN	0.305343	0.221472	0.305343		13	20.8	82.999	0.119348	0.549975	0.422163	772	sp|P40939|ECHA_HUMAN
-0.0936327	NaN	-0.0322419	-0.162983	-0.0936327		9	23.1	47.079	0.125518	0.549975	-0.096286	597	sp|P22234|PUR6_HUMAN
-0.124204	NaN	-0.419755	-0.15782	-0.15782		9	14.6	68.047	0.129271	0.549975	-0.233926	1317	sp|Q15046|SYK_HUMAN
0.535655	NaN	0.138315	0.830896	0.535655		15	29.8	63.456	0.129617	0.549975	0.501622	2085	sp|Q9NZI8|IF2B1_HUMAN
0.103397	NaN	0.289527	0.529781	0.289527		11	15.4	100.2	0.130279	0.549975	0.307568	1218	sp|Q13200|PSMD2_HUMAN
0.134352	0.96821	NaN	0.789312	0.789312		20	54.7	46.153	0.130619	0.549975	0.630625	968	sp|P60842|IF4A1_HUMAN
-0.580159	NaN	-0.258217	-0.135798	-0.258217		4	38.5	10.921	0.13389	0.554026	-0.324725	2001	sp|Q9NP97|DLRB1_HUMAN;sp|Q8TF09|DLRB2_HUMAN
-0.110916	0.481747	0.635069	0.287483	0.384615		26	41.4	83.263	0.138668	0.564075	0.323346	420	sp|P08238|HS90B_HUMAN;sp|Q58FF7|H90B3_HUMAN;sp|Q58FF8|H90B2_HUMAN
-0.0542725	-0.251325	NaN	-0.109962	-0.109962		4	43.4	17.04	0.142043	0.568174	-0.13852	1041	sp|P62841|RS15_HUMAN
0.406428	NaN	0.964461	0.21078	0.406428		10	33.2	30.54	0.144655	0.569135	0.527223	1216	sp|Q13162|PRDX4_HUMAN
0.251568	1.26171	NaN	0.524313	0.524313		9	41.2	23.742	0.153228	0.582347	0.679196	608	sp|P23284|PPIB_HUMAN
-0.0368367	0.49147	0.0951729	0.550888	0.293321		11	42.2	28.48	0.154117	0.582347	0.275173	652	sp|P28074|PSB5_HUMAN
-0.917597	NaN	-1.44355	-0.151209	-0.917597		10	15.9	82.431	0.155293	0.582347	-0.837453	1668	sp|Q92499|DDX1_HUMAN
0.0427844	0.422172	NaN	0.574863	0.422172		9	43.6	26.411	0.15979	0.589994	0.346607	649	sp|P28066|PSA5_HUMAN
-0.444498	NaN	-0.973575	-0.14991	-0.444498		12	16.6	87.798	0.16232	0.590256	-0.522661	823	sp|P47897|SYQ_HUMAN
0.258217	1.09813	NaN	0.339856	0.339856		4	22.5	22.541	0.168788	0.604615	0.565403	977	sp|P61026|RAB10_HUMAN;sp|Q92928|RAB1C_HUMAN;sp|Q6IQ22|RAB12_HUMAN;sp|Q96E17|RAB3C_HUMAN;sp|Q96AX2|RAB37_HUMAN;sp|P20336|RAB3A_HUMAN;sp|P20337|RAB3B_HUMAN;sp|P20338|RAB4A_HUMAN;sp|P61018|RAB4B_HUMAN;sp|Q96DA2|RB39B_HUMAN;sp|P59190|RAB15_HUMAN;sp|Q86YS6|RAB43_HUMAN;sp|P51153|RAB13_HUMAN;sp|Q15771|RAB30_HUMAN;sp|Q15286|RAB35_HUMAN;sp|A6NDJ8|RB43L_HUMAN
0.187261	0.016439	NaN	0.101041	0.101041		4	47.6	13.916	0.175588	0.619723	0.10158	1027	sp|P62318|SMD3_HUMAN
0.142217	NaN	0.224823	0.705712	0.224823		10	23.3	59.875	0.178781	0.621848	0.357584	2149	sp|Q9UHX1|PUF60_HUMAN
-0.312688	NaN	-0.81032	-0.117961	-0.312688		6	17.7	41.515	0.182603	0.626068	-0.413656	1832	sp|Q99873|ANM1_HUMAN;sp|Q9NR22|ANM8_HUMAN
0.0471196	0.142767	0.068438	0.636661	0.105603		11	59.7	27.887	0.206226	0.654549	0.223746	84	sp|O14818|PSA7_HUMAN;sp|Q8TAA3|PSA7L_HUMAN
0.224658	NaN	0.682557	0.0870129	0.224658		12	5	278.19	0.206969	0.654549	0.331409	198	sp|O75369|FLNB_HUMAN
-0.234041	0.00663717	NaN	-0.165558	-0.165558		6	41.1	17.222	0.208815	0.654549	-0.130987	1019	sp|P62277|RS13_HUMAN
-0.616503	NaN	0.0601114	-0.587845	-0.587845		21	33	77.353	0.2264	0.654549	-0.381412	365	sp|P05165|PCCA_HUMAN
0.147046	NaN	0.123261	0.695933	0.147046		5	9.7	64.132	0.227234	0.654549	0.32208	526	sp|P14866|HNRPL_HUMAN;sp|Q8WVV9|HNRLL_HUMAN
0.348572	0.710213	-0.201759	0.259029	0.303801		24	33.4	76.613	0.233654	0.654549	0.279014	570	sp|P19338|NUCL_HUMAN
-0.145542	0.295376	0.168042	0.598588	0.231709		18	37.6	60.977	0.233799	0.654549	0.229116	118	sp|O43242|PSMD3_HUMAN
0.00518438	1.62981	NaN	0.674959	0.674959		4	29.4	15.144	0.243984	0.654549	0.769986	357	sp|P16104|H2AX_HUMAN;sp|Q96QV6|H2A1A_HUMAN;sp|P04908|H2A1B_HUMAN;sp|P0C0S8|H2A1_HUMAN;sp|P20671|H2A1D_HUMAN;sp|Q6FI13|H2A2A_HUMAN;sp|Q7L7L0|H2A3_HUMAN;sp|Q93077|H2A1C_HUMAN;sp|Q16777|H2A2C_HUMAN;sp|Q9BTM1|H2AJ_HUMAN;sp|Q96KK5|H2A1H_HUMAN;sp|Q99878|H2A1J_HUMAN;sp|Q8IUE6|H2A2B_HUMAN
0.974236	NaN	-0.142217	1.03077	0.974236		12	28.3	49.229	0.245503	0.654549	0.620928	695	sp|P31943|HNRH1_HUMAN;sp|P55795|HNRH2_HUMAN;sp|Q9NQA5|TRPV5_HUMAN
-1.02011	NaN	-0.16543	-0.18053	-0.18053		7	35.1	24.763	0.248202	0.654549	-0.455355	615	sp|P24534|EF1B_HUMAN
-0.152596	NaN	1.24021	0.917706	0.917706		6	22.8	21.865	0.25322	0.654549	0.668441	461	sp|P10412|H14_HUMAN
-0.0893287	0.530739	NaN	0.599703	0.530739		5	20.5	25.357	0.254046	0.654549	0.347038	651	sp|P28072|PSB6_HUMAN
0.768671	NaN	3.80662	0.479734	0.768671		30	39.2	92.468	0.254142	0.654549	1.68501	522	sp|P14625|ENPL_HUMAN;sp|Q58FF3|ENPLL_HUMAN
0.000721115	-0.0221903	NaN	-0.0554734	-0.0221903		8	48.7	17.695	0.256539	0.654549	-0.0256475	1035	sp|P62750|RL23A_HUMAN
0.0594937	NaN	-0.502432	-0.331476	-0.331476		3	7.3	48.948	0.260805	0.654549	-0.258138	1166	sp|Q06265|EXOS9_HUMAN
1.58183	0.218011	0.19446	0.0110064	0.206236		3	13.7	28.908	0.261287	0.654549	0.501328	616	sp|P24539|AT5F1_HUMAN
0.177727	-0.224658	-0.491494	-0.22231	-0.223484		6	14.2	68.477	0.261824	0.654549	-0.190184	1140	sp|Q01844|EWS_HUMAN
NaN	0.860138	0.161718	0.0972858	0.161718		11	64.8	22.391	0.266253	0.654549	0.373047	753	sp|P37802|TAGL2_HUMAN;sp|Q9UI15|TAGL3_HUMAN
-0.0334662	0.177001	NaN	0.180315	0.177001		5	24.8	24.488	0.266415	0.654549	0.10795	1030	sp|Q15907|RB11B_HUMAN;sp|P62491|RB11A_HUMAN
-0.260895	2.12608	1.4981	-0.141302	0.678399		23	66.6	47.168	0.269172	0.654549	0.805494	383	sp|P06733|ENOA_HUMAN;sp|P13929|ENOB_HUMAN;###REV###sp|A4D1B5|PIGEH_HUMAN
1.02623	0.232955	NaN	0.0684076	0.232955		6	25.8	30.772	0.27317	0.654549	0.442532	590	sp|P21796|VDAC1_HUMAN
0.375957	NaN	1.1593	-0.00805654	0.375957		25	33.7	104.85	0.276538	0.654549	0.509067	140	sp|O43707|ACTN4_HUMAN;sp|P12814|ACTN1_HUMAN;sp|Q08043|ACTN3_HUMAN;sp|P35609|ACTN2_HUMAN;sp|Q9H254|SPTN4_HUMAN
1.89755	0.0685741	0.173694	0.184441	0.179067		2	13.7	17.49	0.277994	0.654549	0.581065	671	sp|P30049|ATPD_HUMAN
0.122076	NaN	0.0721035	0.728694	0.122076		13	30.9	52.904	0.282259	0.654549	0.307625	51	sp|O00232|PSD12_HUMAN
0.245982	-0.0766959	0.187395	0.0279544	0.107675		11	48.6	27.764	0.283411	0.654549	0.0961589	639	sp|P27348|1433T_HUMAN
-0.0333924	0.195583	NaN	0.134873	0.134873		6	35	17.779	0.285118	0.654549	0.0990212	1112	sp|P83731|RL24_HUMAN
0.0871912	3.08841	NaN	0.760969	0.760969		6	41.3	13.89	0.285732	0.654549	1.31219	176	sp|O60814|H2B1K_HUMAN;sp|P57053|H2BFS_HUMAN;sp|P58876|H2B1D_HUMAN;sp|Q5QNW6|H2B2F_HUMAN;sp|Q93079|H2B1H_HUMAN;sp|Q99877|H2B1N_HUMAN;sp|Q99879|H2B1M_HUMAN;sp|Q99880|H2B1L_HUMAN;sp|P62807|H2B1C_HUMAN;sp|P06899|H2B1J_HUMAN;sp|P23527|H2B1O_HUMAN;sp|P33778|H2B1B_HUMAN;sp|Q16778|H2B2E_HUMAN;sp|Q96A08|H2B1A_HUMAN;sp|Q8N257|H2B3B_HUMAN
0.0277203	-0.114234	NaN	-0.198117	-0.114234		8	70.5	14.515	0.286648	0.654549	-0.0948768	621	sp|P25398|RS12_HUMAN
NaN	0.177751	-0.0329471	0.124849	0.124849		15	61.4	35.924	0.291379	0.654549	0.0898844	1072	sp|P67809|YBOX1_HUMAN
0.654436	NaN	4.77178	0.492586	0.654436		14	32.9	48.141	0.294192	0.654549	1.97293	646	sp|P27797|CALR_HUMAN
-0.172522	NaN	-0.0187766	-0.767994	-0.172522		19	37.4	69.842	0.296573	0.654549	-0.319764	498	sp|P12956|KU70_HUMAN;sp|P51449|RORG_HUMAN
0.0942361	0.541177	NaN	0.0338058	0.0942361		10	44.7	24.831	0.297962	0.654549	0.223073	1052	sp|P62906|RL10A_HUMAN
-0.193602	NaN	-0.572308	0.0306488	-0.193602		6	22.4	34.006	0.298277	0.654549	-0.245087	28	sp|A6NDG6|PGP_HUMAN
0.0107799	-0.222681	0.0721491	-0.389126	-0.105951		23	43.7	66.69	0.303072	0.654549	-0.13222	552	sp|P17812|PYRG1_HUMAN
0.0973411	NaN	6.03599	1.26424	1.26424		11	36.9	38.604	0.307527	0.654549	2.46586	398	sp|P07355|ANXA2_HUMAN;sp|A6NMY6|AXA2L_HUMAN
NaN	-0.882526	-1.03274	0.260135	-0.882526		8	28.1	38.534	0.309115	0.654549	-0.551709	2163	sp|Q9UJZ1|STML2_HUMAN
-0.153832	0.471509	NaN	0.691266	0.471509		5	28.8	29.204	0.315321	0.654549	0.336314	650	sp|P28070|PSB4_HUMAN
0.850639	NaN	-0.251689	2.06353	0.850639		37	37.6	129.63	0.315629	0.654549	0.887493	483	sp|P11498|PYC_HUMAN
0.0486547	NaN	-0.411101	-0.162855	-0.162855		2	14.5	17.752	0.318239	0.654549	-0.1751	824	sp|P47914|RL29_HUMAN
0.177854	NaN	-0.0027385	0.898162	0.177854		11	35.1	42.918	0.323227	0.654549	0.357759	2198	sp|Q9UNM6|PSD13_HUMAN
0.067501	-0.19131	NaN	-0.300768	-0.19131		4	50.8	14.787	0.324323	0.654549	-0.141526	724	sp|P35268|RL22_HUMAN
-0.2843	0.343092	0.757306	0.195236	0.269164		6	52.5	13.332	0.324348	0.654549	0.252833	1972	sp|Q9H7C9|CK067_HUMAN
0.139208	-0.0299829	NaN	0.521018	0.139208		7	24.7	28.433	0.326324	0.654549	0.210081	626	sp|P25788|PSA3_HUMAN
0.422125	0.256356	NaN	-0.0926134	0.256356		4	26	14.551	0.326836	0.654549	0.195289	788	sp|P42766|RL35_HUMAN
-0.251814	0.814844	0.461819	0.0610293	0.261424		6	40	11.737	0.327612	0.654549	0.27147	463	sp|P10599|THIO_HUMAN
0.037312	NaN	0.134968	1.00764	0.134968		12	32.3	48.633	0.330373	0.654549	0.393306	737	sp|P35998|PRS7_HUMAN
-0.00232458	-0.22033	-0.274411	0.093879	-0.111327		11	60	16.06	0.333141	0.654549	-0.100797	761	sp|P39019|RS19_HUMAN
NaN	-0.210763	0.0743195	-0.248778	-0.210763		17	72.5	19.891	0.33494	0.654549	-0.128407	1810	sp|Q99497|PARK7_HUMAN
0.368713	0.220295	-0.0720372	-0.0375931	0.091351		10	49	17.258	0.338612	0.654549	0.119844	988	sp|P61254|RL26_HUMAN;sp|Q9UNX3|RL26L_HUMAN;sp|Q2PPJ7|AS250_HUMAN
-0.297945	-0.885106	0.24696	-0.13159	-0.214768		4	33.7	12.259	0.339419	0.654549	-0.26692	1115	sp|P84090|ERH_HUMAN
0.217107	NaN	-0.0761486	0.738529	0.217107		8	17.3	49.184	0.343571	0.654549	0.293162	1009	sp|P62191|PRS4_HUMAN
-0.0606832	-0.65764	NaN	-0.0295589	-0.0606832		6	31.5	18.898	0.346856	0.654549	-0.249294	813	sp|P46783|RS10_HUMAN;sp|Q9NQ39|RS10L_HUMAN
0.222434	-0.0909889	-0.0110662	0.272594	0.105684		8	66.9	13.527	0.347044	0.654549	0.098243	1026	sp|P62316|SMD2_HUMAN
-0.199123	NaN	0.647693	0.507193	0.507193		11	11.9	123.51	0.348054	0.654549	0.318588	1491	sp|Q6PKG0|LARP1_HUMAN;sp|Q659C4|LARP2_HUMAN
0.00475299	-0.547055	NaN	-0.0777899	-0.0777899		8	21.6	50.663	0.35211	0.654549	-0.206697	870	sp|P50395|GDIB_HUMAN
0.0368901	NaN	0.0518626	0.712055	0.0518626		13	33.4	47.463	0.353265	0.654549	0.266936	50	sp|O00231|PSD11_HUMAN
0.397803	0.0652043	-0.201885	0.34661	0.205907		20	55.3	49.83	0.353586	0.654549	0.151933	1080	sp|P68371|TBB2C_HUMAN;sp|Q3ZCM7|TBB8_HUMAN;sp|Q99867|TBB4Q_HUMAN
-0.297857	0.464942	0.0896511	0.6975	0.277297		6	28.5	29.965	0.354355	0.654549	0.238559	1805	sp|Q99436|PSB7_HUMAN
0.0522768	NaN	0.061782	0.946472	0.061782		15	45.6	45.626	0.355426	0.654549	0.35351	1010	sp|P62195|PRS8_HUMAN;sp|Q8NB90|SPAT5_HUMAN
-0.804652	NaN	0.0403188	-0.15004	-0.15004		39	17.6	273.4	0.355821	0.654549	-0.304791	845	sp|P49327|FAS_HUMAN
0.976877	NaN	0.302778	-0.131721	0.302778		8	44.7	18.491	0.357275	0.654549	0.382644	237	sp|O75947|ATP5H_HUMAN
0.0719	-0.0319597	NaN	0.264218	0.0719		12	15.8	97.169	0.36302	0.660036	0.101386	1304	sp|Q14974|IMB1_HUMAN
0.017922	NaN	0.00659369	0.273413	0.017922		10	22.2	65.308	0.37241	0.661652	0.0993095	677	sp|P30153|2AAA_HUMAN;sp|P30154|2AAB_HUMAN
0.420833	NaN	-0.132511	0.255684	0.255684		10	6.9	157.9	0.384075	0.661652	0.181335	787	sp|P42704|LPPRC_HUMAN;sp|Q9NP80|PLPL8_HUMAN
1.38012	0.0282634	NaN	0.0626406	0.0626406		5	30.8	19.576	0.385383	0.661652	0.490341	500	sp|P13073|COX41_HUMAN
0.722991	NaN	0.0349878	0.0121261	0.0349878		8	27	32.004	0.385832	0.661652	0.256701	1767	sp|Q96HS1|PGAM5_HUMAN
-0.0857416	NaN	0.624421	0.147074	0.147074		24	49.5	59.62	0.388269	0.661652	0.228585	879	sp|P50990|TCPQ_HUMAN
-0.098104	NaN	0.0504128	-0.14496	-0.098104		20	42.7	57.924	0.389371	0.661652	-0.064217	880	sp|P50991|TCPD_HUMAN
0.0753272	NaN	-0.46425	-0.123004	-0.123004		13	13.4	107.77	0.392025	0.661652	-0.170642	596	sp|P22102|PUR2_HUMAN
-0.0574667	-0.385928	0.0297058	0.0228153	-0.0173257		13	61.8	17.718	0.392555	0.661652	-0.0977184	1017	sp|P62269|RS18_HUMAN
0.276794	0.55909	NaN	-0.158983	0.276794		5	47.1	10.932	0.392961	0.661652	0.225634	994	sp|P61604|CH10_HUMAN
0.238175	NaN	0.11491	-0.0668126	0.11491		13	38.8	57.221	0.394038	0.661652	0.0954243	635	sp|P26599|PTBP1_HUMAN;sp|O95758|ROD1_HUMAN
0.886121	-0.437547	0.0906954	0.628586	0.359641		23	48.5	61.332	0.394235	0.661652	0.291964	1991	sp|Q9HCC0|MCCB_HUMAN
0.127765	0.772185	-0.0629506	-0.0661236	0.0324072		7	30.5	23.577	0.403019	0.668768	0.192719	768	sp|P40429|RL13A_HUMAN;sp|Q6NVV1|R13AX_HUMAN
0.0896338	NaN	-1.04355	-0.133564	-0.133564		14	56.5	34.273	0.405368	0.668768	-0.362495	371	sp|P05388|RLA0_HUMAN;sp|Q8NHW5|RLA0L_HUMAN;###REV###sp|Q9H7P9|PKHG2_HUMAN
0.309525	NaN	-0.152378	0.340879	0.309525		5	12.9	49.255	0.407141	0.668768	0.166009	1343	sp|Q15428|SF3A2_HUMAN
0.238298	NaN	0.322108	-0.129745	0.238298		25	53.6	61.054	0.40962	0.668768	0.143554	468	sp|P10809|CH60_HUMAN
-0.363605	-0.375067	NaN	0.177425	-0.363605		11	41.9	33.777	0.412649	0.669161	-0.187082	803	sp|P46109|CRKL_HUMAN
0.206268	NaN	-0.163241	0.946527	0.206268		21	20.7	134.46	0.418445	0.670529	0.329851	2111	sp|Q9P2J5|SYLC_HUMAN
0.0159258	NaN	-0.563256	-0.0180644	-0.0180644		19	78.2	26.688	0.420987	0.670529	-0.188465	609	sp|P23396|RS3_HUMAN
0.0612924	NaN	-0.135666	-0.108759	-0.108759		15	37	46.108	0.42651	0.670529	-0.0610441	762	sp|P39023|RL3_HUMAN;sp|Q92901|RL3L_HUMAN
0.0880058	NaN	1.24291	-0.0936954	0.0880058		11	41.2	22.591	0.428342	0.670529	0.412406	811	sp|P46781|RS9_HUMAN;sp|O60271|JIP4_HUMAN
-0.100855	NaN	-0.243304	0.0740006	-0.100855		22	47.1	60.343	0.429865	0.670529	-0.0900527	557	sp|P17987|TCPA_HUMAN
0.0271541	-0.0451634	0.0278955	-0.237686	-0.00900465		11	56.6	21.892	0.430256	0.670529	-0.05695	702	sp|P32119|PRDX2_HUMAN
-0.0560861	0.487763	NaN	0.0511152	0.0511152		13	60.3	36.053	0.435327	0.671399	0.160931	350	sp|P04406|G3P_HUMAN;sp|O14556|G3PT_HUMAN
0.133695	-0.330444	0.0773301	-0.333309	-0.126557		8	44.5	24.579	0.437795	0.671399	-0.113182	303	sp|P00492|HPRT_HUMAN
-0.131203	-0.301822	0.621355	0.747924	0.245076		34	43.8	95.337	0.440175	0.671399	0.234064	503	sp|P13639|EF2_HUMAN
-0.430237	-0.399226	-0.430606	0.471729	-0.414732		15	49.7	32.575	0.442004	0.671399	-0.197085	385	sp|P06748|NPM_HUMAN
-0.000577203	NaN	-0.0347792	0.708444	-0.000577203		11	31.6	44.172	0.452124	0.676256	0.224362	1028	sp|P62333|PRS10_HUMAN
-0.276695	NaN	0.124912	-0.183582	-0.183582		24	51.4	57.936	0.454238	0.676256	-0.111788	520	sp|P14618|KPYM_HUMAN;sp|P30613|KPYR_HUMAN
-0.479774	NaN	0.572329	1.43179	0.572329		12	9.5	152.47	0.45501	0.676256	0.508116	2110	sp|Q9P2E9|RRBP1_HUMAN
1.4111	NaN	-0.663481	0.992431	0.992431		2	16.4	13.459	0.456473	0.676256	0.580017	1386	sp|Q16718|NDUA5_HUMAN
-2.95893	3.42706	NaN	8.33463	3.42706		1	1.3	139.98	0.46418	0.683455	2.93426	2229	sp|Q9Y2K2|QSK_HUMAN
-0.905007	0.0258671	NaN	0.04497	0.0258671		13	29.1	50.118	0.468713	0.685921	-0.278057	637	sp|P26641|EF1G_HUMAN
-0.00948076	NaN	0.0943411	-1.03654	-0.00948076		22	52.1	58.215	0.472121	0.686721	-0.317226	366	sp|P05166|PCCB_HUMAN
NaN	1.15811	-0.122606	0.0147911	0.0147911		8	65.6	16.832	0.479351	0.693037	0.350097	1069	sp|P63241|IF5A1_HUMAN;sp|Q9GZV4|IF5A2_HUMAN
0.372395	-0.853437	0.0806064	-0.460271	-0.189832		10	19.6	48.729	0.489416	0.697453	-0.215177	748	sp|P36957|ODO2_HUMAN
0.323889	-0.306262	-0.498864	-0.0735461	-0.189904		9	15.8	53.425	0.490494	0.697453	-0.138696	733	sp|P35637|FUS_HUMAN
-0.490172	-1.47025	NaN	0.519673	-0.490172		15	24.4	80.472	0.491123	0.697453	-0.48025	1796	sp|Q96RQ3|MCCA_HUMAN
-5.62615	NaN	-0.0729976	0.748699	-0.0729976		9	10	97.656	0.496471	0.7009	-1.65015	1236	sp|Q13435|SF3B2_HUMAN
0.00791302	NaN	-0.102725	0.750421	0.00791302		10	8.8	113.37	0.500283	0.702152	0.218536	1658	sp|Q8WWM7|ATX2L_HUMAN
0.0395595	NaN	1.90287	-0.289244	0.0395595		13	70.3	26.669	0.504207	0.703545	0.551063	960	sp|P60174|TPIS_HUMAN;sp|Q7Z6K2|TPISL_HUMAN
0.898943	NaN	-0.0335111	-0.0992279	-0.0335111		7	22.9	36.263	0.511208	0.709191	0.255402	1253	sp|Q13642|FHL1_HUMAN
-0.152693	NaN	0.0325953	0.798115	0.0325953		14	28.2	63.836	0.518651	0.715381	0.226006	1544	sp|Q86UE4|LYRIC_HUMAN
-0.00720261	-0.362442	NaN	0.0678632	-0.00720261		19	45.6	50.976	0.52758	0.723539	-0.100594	1002	sp|P61978|HNRPK_HUMAN
0.990084	NaN	-0.713608	0.984702	0.984702		6	17.6	45.671	0.535673	0.728649	0.420393	905	sp|P52597|HNRPF_HUMAN
NaN	0.51928	0.435924	-0.346418	0.435924		2	6.9	24.737	0.538356	0.728649	0.202929	271	sp|O95372|LYPA2_HUMAN
-0.0889911	NaN	0.217289	0.0639822	0.0639822		21	43.4	59.67	0.543846	0.728649	0.0640935	834	sp|P48643|TCPE_HUMAN
1.39928	-0.42975	0.138394	-0.0329471	0.0527234		22	59.9	56.559	0.545248	0.728649	0.268744	380	sp|P06576|ATPB_HUMAN
-0.00257025	NaN	-0.0749164	0.386449	-0.00257025		79	35.5	265.55	0.54686	0.728649	0.102988	1208	sp|Q13085|ACACA_HUMAN;###REV###sp|Q99986|VRK1_HUMAN
1.02041	-0.662843	-1.2822	-0.379732	-0.521288		14	59.2	33.296	0.55088	0.728649	-0.326091	1820	sp|Q99623|PHB2_HUMAN
0.847917	NaN	0.353229	-0.418784	0.353229		6	17	44.508	0.552559	0.728649	0.260787	704	sp|P32929|CGL_HUMAN
1.43381	-0.360982	NaN	0.0148493	0.0148493		22	46.1	59.75	0.575301	0.754493	0.36256	623	sp|P25705|ATPA_HUMAN
-0.107415	NaN	0.430606	-0.0027385	-0.0027385		9	19.9	56.256	0.583124	0.760597	0.106818	299	sp|P00390|GSHR_HUMAN
0.0531114	-0.0430645	NaN	-0.0915306	-0.0430645		7	60	15.55	0.588233	0.763113	-0.0271612	428	sp|P08708|RS17_HUMAN;###REV###sp|Q07283|TRHY_HUMAN;###REV###sp|Q6NSJ2|PHLB3_HUMAN
0.344374	-0.176195	-0.550113	1.33014	0.0840895		46	51.1	112.42	0.601936	0.776692	0.237051	1092	sp|P78347|GTF2I_HUMAN;sp|Q6EKJ0|GTD2B_HUMAN;sp|Q86UP8|GTD2A_HUMAN
1.58765	NaN	-0.870029	0.570722	0.570722		2	13.7	20.108	0.608149	0.780513	0.429448	116	sp|O43181|NDUS4_HUMAN
-0.1811	NaN	-0.101381	0.121078	-0.101381		22	53.1	57.488	0.61218	0.781507	-0.053801	1093	sp|P78371|TCPB_HUMAN
-0.213437	0.133448	-0.120883	0.613697	0.0062825		22	53.9	50.14	0.616387	0.782713	0.103206	1078	sp|P68104|EF1A1_HUMAN;sp|Q5VTE0|EF1A3_HUMAN
-0.0155492	NaN	-0.195474	0.0787618	-0.0155492		18	59.7	29.597	0.638644	0.806708	-0.044087	1033	sp|P62701|RS4X_HUMAN;sp|Q8TD47|RS4Y2_HUMAN;sp|P22090|RS4Y1_HUMAN
-0.0367775	NaN	0.0448658	-0.0589399	-0.0367775		12	55.1	18.431	0.644996	0.810466	-0.0169505	1020	sp|P62280|RS11_HUMAN
-0.0253679	NaN	-0.222928	0.102248	-0.0253679		13	8.7	170.65	0.658021	0.818781	-0.0486826	408	sp|P07814|SYEP_HUMAN;sp|P98196|AT11A_HUMAN
0.0958569	NaN	-0.682214	0.166989	0.0958569		20	33.5	72.371	0.658436	0.818781	-0.139789	1693	sp|Q92841|DDX17_HUMAN
0.496411	NaN	-0.74932	1.00373	0.496411		13	21.4	88.549	0.67827	0.839097	0.250273	1225	sp|Q13263|TIF1B_HUMAN
-0.179939	NaN	0.292475	0.0761129	0.0761129		21	48.1	59.366	0.69034	0.847997	0.0628829	1830	sp|Q99832|TCPH_HUMAN
-0.0437352	NaN	-0.474047	1.2105	-0.0437352		8	8.2	135.65	0.692531	0.847997	0.230905	269	sp|O95347|SMC2_HUMAN
0.10809	-0.464668	NaN	0.106017	0.106017		9	50	22.876	0.703993	0.851272	-0.0835207	812	sp|P46782|RS5_HUMAN
-0.104527	NaN	0.427576	-0.0930192	-0.0930192		16	39.3	51.156	0.704798	0.851272	0.0766766	2212	sp|Q9Y230|RUVB2_HUMAN
1.94332	-0.101785	-0.792772	NaN	-0.101785		2	10.1	21.75	0.711839	0.851272	0.349588	136	sp|O43674|NDUB5_HUMAN
-0.752777	NaN	-0.791606	0.866016	-0.752777		18	29	87.343	0.719046	0.851272	-0.226122	2018	sp|Q9NR30|DDX21_HUMAN;sp|Q9BQ39|DDX50_HUMAN
1.71405	-0.0629506	-0.807108	-0.00259454	-0.0327726		6	24.5	29.668	0.719764	0.851272	0.210349	826	sp|P47985|UCRI_HUMAN;sp|P0C7P4|UCRIL_HUMAN
-0.86899	NaN	-0.083792	0.476037	-0.083792		7	19.4	41.28	0.723193	0.851272	-0.158915	1102	sp|P82650|RT22_HUMAN
-0.0216433	NaN	0.370844	-0.156138	-0.0216433		9	51.8	15.747	0.723381	0.851272	0.0643543	810	sp|P46779|RL28_HUMAN
0.275484	NaN	-0.353549	0.350467	0.275484		19	23.5	90.512	0.723581	0.851272	0.0908007	1129	sp|Q00839|HNRPU_HUMAN;###REV###sp|Q9ULM0|PKHH1_HUMAN
0.0381553	0.0469956	-0.100978	-0.0361868	0.00098425		7	39.7	22.127	0.733168	0.858343	-0.0130034	1005	sp|P62081|RS7_HUMAN
-0.268904	0.209728	NaN	-0.0977456	-0.0977456		9	37.3	26.706	0.744615	0.863259	-0.052307	708	sp|P33316|DUT_HUMAN
0.3744	NaN	-0.466444	0.411752	0.3744		3	14.5	21.119	0.745804	0.863259	0.106569	234	sp|O75935|DCTN3_HUMAN
0.349365	-0.4654	NaN	0.43224	0.349365		4	12.5	24.61	0.748158	0.863259	0.105402	524	sp|P14678|RSMB_HUMAN;sp|P63162|RSMN_HUMAN
0.0943712	NaN	0.02597	-0.225522	0.02597		16	39.2	46.836	0.752992	0.86468	-0.0350602	372	sp|P05455|LA_HUMAN
0.616734	NaN	-0.923644	0.90018	0.616734		17	41.2	49.541	0.760408	0.869038	0.197757	848	sp|P49411|EFTU_HUMAN;###REV###sp|Q9HCG8|NCM_HUMAN
1.32964	NaN	-0.673014	-0.0639171	-0.0639171		7	18.8	48.442	0.770587	0.876497	0.19757	603	sp|P22695|QCR2_HUMAN
0.232415	NaN	-0.182692	0.0680295	0.0680295		12	15.3	88.885	0.775888	0.878364	0.0392508	1347	sp|Q15459|SF3A1_HUMAN
-0.0371031	-0.718351	NaN	0.44603	-0.0371031		10	57.5	16.445	0.788928	0.886596	-0.103141	1013	sp|P62249|RS16_HUMAN
-3.57076	3.49789	NaN	2.00318	2.00318		2	3.4	67.242	0.793043	0.886596	0.643436	1619	sp|Q8NFT6|DBF4B_HUMAN
-0.140905	0.426335	NaN	-0.122474	-0.122474		8	48	17.298	0.797855	0.886596	0.0543185	600	sp|P22392|NDKB_HUMAN;sp|O60361|NDK8_HUMAN
1.1277	NaN	-1.55542	-0.250355	-0.250355		13	56.2	29.804	0.797936	0.886596	-0.226026	717	sp|P35232|PHB_HUMAN
NaN	-0.62293	0.367639	0.010483	0.010483		1	10.7	11.428	0.804617	0.889899	-0.0816029	238	sp|O75964|ATP5L_HUMAN
0.0761487	0.360508	NaN	-0.288772	0.0761487		6	40.4	15.798	0.817615	0.900127	0.0492951	991	sp|P61353|RL27_HUMAN
-0.0138148	NaN	-0.0453031	0.0906185	-0.0138148		14	49.2	29.945	0.822132	0.900967	0.0105002	987	sp|P61247|RS3A_HUMAN;###REV###sp|Q3KNS1|PTHD3_HUMAN
0.0714881	0.116864	-0.0306892	-0.229219	0.0203994		16	65.9	29.174	0.831028	0.906576	-0.0178889	1014	sp|P62258|1433E_HUMAN
0.0863761	0.00236798	NaN	-0.0597706	0.00236798		13	44	29.995	0.840788	0.913072	0.00965785	1029	sp|P62424|RL7A_HUMAN
-0.141319	0.323805	-0.129481	-0.148999	-0.1354		10	50.3	18.012	0.849352	0.914419	-0.0239985	1056	sp|P62937|PPIA_HUMAN;sp|Q9Y536|PAL4B_HUMAN;sp|A2BFH1|PPAL4_HUMAN
-0.0601716	-0.0938305	0.380709	-0.128029	-0.0770011		14	62.3	22.11	0.849647	0.914419	0.0246694	1168	sp|Q06830|PRDX1_HUMAN
-4.32057	NaN	2.72547	3.08534	2.72547		50	17	331.77	0.855828	0.916959	0.496747	539	sp|P15924|DESP_HUMAN;###REV###sp|Q9BUU2|CP068_HUMAN
0.0142124	NaN	0.109732	-0.0900404	0.0142124		17	43.3	47.697	0.862783	0.918441	0.0113015	743	sp|P36578|RL4_HUMAN
0.0905825	NaN	-0.303576	0.133337	0.0905825		5	28	25.486	0.8662	0.918441	-0.0265521	425	sp|P08579|RU2B_HUMAN
-0.076828	NaN	0.050861	0.0497854	0.0497854		7	33.2	32.922	0.868692	0.918441	0.00793948	912	sp|P52907|CAZA1_HUMAN
-0.0362743	NaN	0.455831	-0.307895	-0.0362743		11	24.1	47.716	0.883055	0.929532	0.0372207	610	sp|P23526|SAHH_HUMAN
0.307079	0.14264	0.0276602	-0.388245	0.0851501		6	27.7	28.86	0.890143	0.932901	0.0222836	1390	sp|Q16775|GLO2_HUMAN
-0.0379915	0.223424	NaN	-0.244156	-0.0379915		6	25.2	33.488	0.898225	0.937278	-0.0195745	1132	sp|Q01105|SET_HUMAN
0.0396999	NaN	0.195666	-0.190425	0.0396999		13	43.1	32.728	0.905959	0.941256	0.0149801	1147	sp|Q02878|RL6_HUMAN
-0.115004	0.230398	NaN	-0.0809305	-0.0809305		7	52	14.463	0.926285	0.955263	0.0114878	1051	sp|P62899|RL31_HUMAN
0.0817487	NaN	-0.0758749	0.00818889	0.00818889		6	38.2	20.252	0.927401	0.955263	0.00468756	1054	sp|P62913|RL11_HUMAN
1.27876	-0.266637	-1.01328	-0.153416	-0.210027		3	23.4	17.114	0.94075	0.963466	-0.0386446	2151	sp|Q9UI09|NDUAC_HUMAN
0.115965	NaN	-0.0606009	-0.0697022	-0.0606009		8	91.3	11.665	0.944164	0.963466	-0.00477923	370	sp|P05387|RLA2_HUMAN
-0.169582	NaN	-0.27858	0.50275	-0.169582		14	39.6	49.203	0.947408	0.963466	0.0181962	556	sp|P17980|PRS6A_HUMAN
-0.792357	NaN	0.61998	0.250337	0.250337		7	56.2	10.058	0.956586	0.966662	0.0259867	211	sp|O75531|BAF_HUMAN;sp|Q5JUR7|CM027_HUMAN
-1.17192	NaN	1.41866	-0.116764	-0.116764		11	19.7	79.685	0.959301	0.966662	0.0433245	894	sp|P51659|DHB4_HUMAN
1.64201	NaN	-0.771209	-0.743903	-0.743903		10	23.8	52.645	0.962634	0.966662	0.0422988	691	sp|P31930|QCR1_HUMAN
-0.0151701	NaN	0.674337	-0.652693	-0.0151701		7	53.4	17.259	0.996018	0.996018	0.00215807	1159	sp|Q04837|SSBP_HUMAN

### Sheet: treated 3 ratios ratio>1.5
log2 ratio H/L Normalized exp1_treated	log2 ratio L/H Normalized exp2_treated	log2 ratio L/H Normalized exp3_treated	log2 ratio L/H Normalized exp4_treated	median log2 ratio treated	C: T-test Significant	N: Peptides (seq)	N: Sequence Coverage [%]	N: Mol. Weight [kDa]	N: T-test p-value	N: T-test q-value	N: T-test Difference	T: id	T: Protein IDs
1.89612	2.45585	2.42446	1.34263	2.16029		42	56.4	72.332	0.00450116	0.306943	2.02976	470	sp|P11021|GRP78_HUMAN
1.76043	2.86754	3.94197	3.32409	3.09581		18	32.5	68.569	0.0075301	0.306943	2.97351	355	sp|P04843|RPN1_HUMAN
4.19046	5.27258	8.62659	6.87795	6.07526		16	75.6	35.092	0.00755955	0.306943	6.24189	394	sp|P07307|ASGR2_HUMAN
NaN	2.84239	2.09259	2.57949	2.57949		8	18.4	65.695	0.00760178	0.306943	2.50482	2145	sp|Q9UHD9|UBQL2_HUMAN
1.55881	2.86765	3.73094	3.04811	2.95788		11	29.8	48.799	0.00856837	0.306943	2.80138	763	sp|P39656|OST48_HUMAN
0.71264	0.488552	0.317732	0.676618	0.582585		21	50.3	50.151	0.00924386	0.306943	0.548886	1079	sp|P68363|TBA1B_HUMAN;sp|P68366|TBA4A_HUMAN;sp|Q9H853|TBA4B_HUMAN
2.81367	7.22427	7.18865	5.45185	6.32025		38	50.7	67.567	0.0120582	0.306943	5.66961	648	sp|P27824|CALX_HUMAN
0.882604	0.587424	NaN	0.711771	0.711771		7	46.1	31.362	0.0135605	0.306943	0.727267	1170	sp|Q07021|C1QBP_HUMAN
0.919378	0.77322	0.298371	0.9306	0.846299		6	12.5	64.369	0.0160718	0.306943	0.730392	422	sp|P08243|ASNS_HUMAN
NaN	0.905413	0.551712	0.784806	0.784806		5	19.1	27.991	0.0187558	0.321527	0.74731	891	sp|P51572|BAP31_HUMAN
NaN	3.36177	3.39182	5.20158	3.39182		1	0.5	216.66	0.0225182	0.360291	3.98506	1641	sp|Q8TF72|SHRM3_HUMAN
1.36496	0.618938	NaN	1.01322	1.01322		12	35.4	46.44	0.0435059	0.446156	0.99904	872	sp|P50454|SERPH_HUMAN
0.4959	NaN	0.876519	1.10936	0.876519		28	40.3	89.321	0.0436745	0.446156	0.827259	935	sp|P55072|TERA_HUMAN
1.41316	3.21384	NaN	2.63558	2.63558		15	30.9	69.283	0.0448619	0.446156	2.42086	356	sp|P04844|RPN2_HUMAN
2.07984	5.02783	4.19937	NaN	4.19937		6	19.9	43.159	0.0501925	0.446156	3.76901	2097	sp|Q9P035|PTAD1_HUMAN
0.120219	1.936	1.3965	1.24345	1.31997		5	50.5	11.367	0.0542043	0.464608	1.17404	1037	sp|P62805|H4_HUMAN
0.131326	2.26569	1.06764	1.76366	1.41565		5	64.5	8.5647	0.0664099	0.498074	1.30708	1058	sp|P62988|UBIQ_HUMAN
1.17185	1.29032	0.914004	-0.045443	1.04293		8	26.8	32.895	0.0708887	0.501262	0.832682	364	sp|P05141|ADT2_HUMAN;sp|P12235|ADT1_HUMAN;sp|Q9H0C2|ADT4_HUMAN
0.842375	NaN	2.59248	2.07103	2.07103		5	10.7	52.264	0.0714443	0.501262	1.8353	995	sp|P61619|S61A1_HUMAN;sp|Q9H9S3|S61A2_HUMAN
0.255803	NaN	0.622421	0.955116	0.622421		10	4.6	292.74	0.0940552	0.547617	0.611113	1682	sp|Q92616|GCN1L_HUMAN
0.165944	NaN	0.639984	0.719067	0.639984		4	30.5	20.198	0.098649	0.547617	0.508332	1000	sp|P61923|COPZ1_HUMAN
0.501821	0.683854	2.06975	0.394411	0.592837		22	63.2	41.792	0.101455	0.547617	0.91246	1071	sp|P63261|ACTG_HUMAN
0.578214	1.4935	4.85663	1.48993	1.49172		3	11.9	32.235	0.111636	0.547617	2.10457	793	sp|P43307|SSRA_HUMAN
1.71901	NaN	4.13391	1.30116	1.71901		11	44.2	36.876	0.114087	0.547617	2.38469	1284	sp|Q14257|RCN2_HUMAN
0.134352	0.96821	NaN	0.789312	0.789312		20	54.7	46.153	0.130619	0.549975	0.630625	968	sp|P60842|IF4A1_HUMAN
0.00518438	1.62981	NaN	0.674959	0.674959		4	29.4	15.144	0.243984	0.654549	0.769986	357	sp|P16104|H2AX_HUMAN;sp|Q96QV6|H2A1A_HUMAN;sp|P04908|H2A1B_HUMAN;sp|P0C0S8|H2A1_HUMAN;sp|P20671|H2A1D_HUMAN;sp|Q6FI13|H2A2A_HUMAN;sp|Q7L7L0|H2A3_HUMAN;sp|Q93077|H2A1C_HUMAN;sp|Q16777|H2A2C_HUMAN;sp|Q9BTM1|H2AJ_HUMAN;sp|Q96KK5|H2A1H_HUMAN;sp|Q99878|H2A1J_HUMAN;sp|Q8IUE6|H2A2B_HUMAN
0.974236	NaN	-0.142217	1.03077	0.974236		12	28.3	49.229	0.245503	0.654549	0.620928	695	sp|P31943|HNRH1_HUMAN;sp|P55795|HNRH2_HUMAN;sp|Q9NQA5|TRPV5_HUMAN
-0.152596	NaN	1.24021	0.917706	0.917706		6	22.8	21.865	0.25322	0.654549	0.668441	461	sp|P10412|H14_HUMAN
0.768671	NaN	3.80662	0.479734	0.768671		30	39.2	92.468	0.254142	0.654549	1.68501	522	sp|P14625|ENPL_HUMAN;sp|Q58FF3|ENPLL_HUMAN
-0.260895	2.12608	1.4981	-0.141302	0.678399		23	66.6	47.168	0.269172	0.654549	0.805494	383	sp|P06733|ENOA_HUMAN;sp|P13929|ENOB_HUMAN;###REV###sp|A4D1B5|PIGEH_HUMAN
0.0871912	3.08841	NaN	0.760969	0.760969		6	41.3	13.89	0.285732	0.654549	1.31219	176	sp|O60814|H2B1K_HUMAN;sp|P57053|H2BFS_HUMAN;sp|P58876|H2B1D_HUMAN;sp|Q5QNW6|H2B2F_HUMAN;sp|Q93079|H2B1H_HUMAN;sp|Q99877|H2B1N_HUMAN;sp|Q99879|H2B1M_HUMAN;sp|Q99880|H2B1L_HUMAN;sp|P62807|H2B1C_HUMAN;sp|P06899|H2B1J_HUMAN;sp|P23527|H2B1O_HUMAN;sp|P33778|H2B1B_HUMAN;sp|Q16778|H2B2E_HUMAN;sp|Q96A08|H2B1A_HUMAN;sp|Q8N257|H2B3B_HUMAN
0.654436	NaN	4.77178	0.492586	0.654436		14	32.9	48.141	0.294192	0.654549	1.97293	646	sp|P27797|CALR_HUMAN
0.0973411	NaN	6.03599	1.26424	1.26424		11	36.9	38.604	0.307527	0.654549	2.46586	398	sp|P07355|ANXA2_HUMAN;sp|A6NMY6|AXA2L_HUMAN
0.850639	NaN	-0.251689	2.06353	0.850639		37	37.6	129.63	0.315629	0.654549	0.887493	483	sp|P11498|PYC_HUMAN
1.4111	NaN	-0.663481	0.992431	0.992431		2	16.4	13.459	0.456473	0.676256	0.580017	1386	sp|Q16718|NDUA5_HUMAN
-2.95893	3.42706	NaN	8.33463	3.42706		1	1.3	139.98	0.46418	0.683455	2.93426	2229	sp|Q9Y2K2|QSK_HUMAN
0.990084	NaN	-0.713608	0.984702	0.984702		6	17.6	45.671	0.535673	0.728649	0.420393	905	sp|P52597|HNRPF_HUMAN
0.616734	NaN	-0.923644	0.90018	0.616734		17	41.2	49.541	0.760408	0.869038	0.197757	848	sp|P49411|EFTU_HUMAN;###REV###sp|Q9HCG8|NCM_HUMAN
-3.57076	3.49789	NaN	2.00318	2.00318		2	3.4	67.242	0.793043	0.886596	0.643436	1619	sp|Q8NFT6|DBF4B_HUMAN
-4.32057	NaN	2.72547	3.08534	2.72547		50	17	331.77	0.855828	0.916959	0.496747	539	sp|P15924|DESP_HUMAN;###REV###sp|Q9BUU2|CP068_HUMAN

### Sheet: treated3ratios ratio>1.5 p<0.05
log2 ratio H/L Normalized exp1_treated	log2 ratio L/H Normalized exp2_treated	log2 ratio L/H Normalized exp3_treated	log2 ratio L/H Normalized exp4_treated	median log2 ratio treated	C: T-test Significant	N: Peptides (seq)	N: Sequence Coverage [%]	N: Mol. Weight [kDa]	N: T-test p-value	N: T-test q-value	N: T-test Difference	T: id	T: Protein IDs
1.89612	2.45585	2.42446	1.34263	2.16029		42	56.4	72.332	0.00450116	0.306943	2.02976	470	sp|P11021|GRP78_HUMAN
1.76043	2.86754	3.94197	3.32409	3.09581		18	32.5	68.569	0.0075301	0.306943	2.97351	355	sp|P04843|RPN1_HUMAN
4.19046	5.27258	8.62659	6.87795	6.07526		16	75.6	35.092	0.00755955	0.306943	6.24189	394	sp|P07307|ASGR2_HUMAN
NaN	2.84239	2.09259	2.57949	2.57949		8	18.4	65.695	0.00760178	0.306943	2.50482	2145	sp|Q9UHD9|UBQL2_HUMAN
1.55881	2.86765	3.73094	3.04811	2.95788		11	29.8	48.799	0.00856837	0.306943	2.80138	763	sp|P39656|OST48_HUMAN
0.71264	0.488552	0.317732	0.676618	0.582585		21	50.3	50.151	0.00924386	0.306943	0.548886	1079	sp|P68363|TBA1B_HUMAN;sp|P68366|TBA4A_HUMAN;sp|Q9H853|TBA4B_HUMAN
2.81367	7.22427	7.18865	5.45185	6.32025		38	50.7	67.567	0.0120582	0.306943	5.66961	648	sp|P27824|CALX_HUMAN
0.882604	0.587424	NaN	0.711771	0.711771		7	46.1	31.362	0.0135605	0.306943	0.727267	1170	sp|Q07021|C1QBP_HUMAN
0.919378	0.77322	0.298371	0.9306	0.846299		6	12.5	64.369	0.0160718	0.306943	0.730392	422	sp|P08243|ASNS_HUMAN
NaN	0.905413	0.551712	0.784806	0.784806		5	19.1	27.991	0.0187558	0.321527	0.74731	891	sp|P51572|BAP31_HUMAN
NaN	3.36177	3.39182	5.20158	3.39182		1	0.5	216.66	0.0225182	0.360291	3.98506	1641	sp|Q8TF72|SHRM3_HUMAN
1.36496	0.618938	NaN	1.01322	1.01322		12	35.4	46.44	0.0435059	0.446156	0.99904	872	sp|P50454|SERPH_HUMAN
0.4959	NaN	0.876519	1.10936	0.876519		28	40.3	89.321	0.0436745	0.446156	0.827259	935	sp|P55072|TERA_HUMAN
1.41316	3.21384	NaN	2.63558	2.63558		15	30.9	69.283	0.0448619	0.446156	2.42086	356	sp|P04844|RPN2_HUMAN
